# Metabolite co-variation networks reveal keystone functions and an emergent pathogen state in the human urobiome

**DOI:** 10.64898/2026.08.29.748013

**Authors:** Larissa Della Vedova, Adam J. Bindas, Mariana Teixeira Dias, Jolanda K. Brons, Zizhuang Fang, Aline Marie Fernandes, Pablo Gallardo Molina, David Giron-Villalobos, Thomas Hackl, Jeroen Jansen, Jerry M. Wells, Marjon G.J. de Vos, Celia R. Berkers, Justin J.J van der Hooft

## Abstract

Microbial communities are dynamic, adaptive ecosystems whose collective behavior emerges from metabolic interactions such as cross-feeding, competition, and cooperation, rather than taxonomic diversity or individual metabolic potential alone. This distinction is clinically significant in the postmenopausal urinary tract, where recurrent urinary tract infections (rUTIs) are associated with complex, persistent infection dynamics including multiple contributing bacterial species. The ability of resident microbial communities to prevent pathogen establishment, known as colonization resistance, is increasingly attributed to the metabolic interactions within the urobiome itself rather than any single resident species. However, current approaches, such as taxonomic profiling and classical differential abundance analysis, can only partially describe the presence or maintenance of such interactions. Consequently, the community-level metabolic architecture determining pathogen resistance remains incompletely understood.

To address this gap, we developed PhenoRewire, a network-based framework that quantifies how metabolite co-variation is rewired between biological states using untargeted metabolomics data. We applied this framework to an induced pluripotent stem cell (iPSC) urothelial organoid-derived barrier co-cultured with synthetic urobiome communities as a model of urobiome-pathogen dynamics relevant to rUTIs in two approaches. In an infection model, clinically isolated uropathogens *Escherichia coli* and *Enterococcus faecalis,* were co-cultured with a three-member urobiome community consisting of *Lactobacillus gasseri*, *Lactobacillus crispatus*, and *Gardnerella vaginalis*. Here we show how *E. coli* drove the metabolic reorganization, while *E. faecalis* amplified it disproportionately. PhenoRewire disentangled the 6-fold metabolic network amplification mediated by *E. faecalis* as a metabolic facilitator, revealing an emergent urobiome-pathogen co-variation architecture (1,781 vs 227 edges) not recapitulated by either community alone. Moreover, in a six-member urobiome single-strain dropout experiment, we revealed that removal of the sole Actinomycete *Winkia anitrata* caused significant network collapse (Louvain modularity falls from 0.707 to 0.038), identifying it as the single non-redundant keystone of the community.

More broadly, these results demonstrate how untargeted metabolomics co-variation network analysis can be applied to defined synthetic urobiomes in combination with a urothelial host model to elucidate community dynamics. This framework provides a template that can be extended beyond the urobiome to investigate any complex microbial community where ecological behavior remains an open question.
