## Supplementary_Table_S2_infection_model_PLSDA_VIP for "Metabolite co-variation networks reveal keystone functions and an emergent pathogen state in the human urobiome"

### Sheet: Table_S2
A. MODEL SUMMARY - PLS-DA fit statistics by ionization mode and timepoint
Ionization mode	Timepoint	n samples	n features (post-filter)	n components	LV1 variance explained (% of total X)	LV2 variance explained (% of total X)	Q2 (leave-one-out CV)
positive	3h	40	404	5	12.21	4.24	0.064
positive	6h	40	404	5	23.47	4.64	-0.064
negative	3h	40	209	5	13.43	8.8	0.18
negative	6h	40	209	5	44.97	4.59	0.089
B. VIP FEATURES (VIP > 1.0) - ranked by VIP score within each ionization mode x timepoint
Ionization mode	Timepoint	Feature ID	Annotation	VIP score	Loading LV1	Loading LV2	Dominant condition (highest mean intensity)
positive	3h	2792	C8H13N3O4	4.342	0.3425	0.0153	Copresence
positive	3h	3111	Citrulline	3.303	0.1841	-0.1174	Pathogen consortium
positive	3h	1810	N-carbamoyl-proline	3.27	0.2671	0.0589	Copresence
positive	3h	3491	Ureidosuccinic acid	3.219	0.1575	-0.1311	Copresence
positive	3h	870	Nicotinic acid	3.212	0.2364	0.0354	Copresence
positive	3h	2904	feature 2904	3.029	-0.05	0.2751	Host-only
positive	3h	3402	C7H13N5O2	2.822	0.2213	0.0006	Copresence
positive	3h	3435	N-carbamyl-glutamic acid	2.809	0.2205	0.0011	Copresence
positive	3h	2882	4-aminobutyric acid	2.688	0.2072	0.0312	Copresence
positive	3h	428	feature 428	2.493	0.0914	-0.0066	Copresence
positive	3h	3100	C10H20N6O4	2.461	0.1678	-0.0198	Copresence
positive	3h	1078	4-Hydroxybenzotriazole	2.195	-0.0406	0.0238	Host-only
positive	3h	254	feature 254	2.131	-0.1707	-0.0256	E. faecalis
positive	3h	993	C11H12N6O6	2.076	-0.0622	-0.0961	Host-only
positive	3h	1481	C12H16N6O2	1.966	-0.0454	0.1576	Urobiome
positive	3h	906	C20H34N2O14	1.95	-0.0672	0.0967	Urobiome
positive	3h	994	C14H28N2O7S2	1.866	0.0124	-0.0335	E. coli
positive	3h	3628	C9H14N2O4S2	1.862	-0.075	-0.2608	E. faecalis
positive	3h	1292	C21H21N7O	1.862	-0.0552	-0.1701	Pathogen consortium
positive	3h	213	feature 213	1.84	-0.137	-0.038	Host-only
positive	3h	2521	feature 2521	1.839	-0.1049	0.0576	Pathogen consortium
positive	3h	1270	C9H13NO4	1.829	-0.0991	-0.1112	E. coli
positive	3h	3411	C6H7NO3S	1.81	-0.0794	-0.1523	Host-only
positive	3h	107	C42H66O6	1.78	0.1156	0.0456	Urobiome
positive	3h	2952	Histidine	1.771	-0.0719	-0.2596	E. coli
positive	3h	108	feature 108	1.759	-0.0051	0.0076	Host-only
positive	3h	547	feature 547	1.755	-0.0618	0.0765	Host-only
positive	3h	1382	C39H44N6O5	1.727	-0.0249	-0.188	Pathogen consortium
positive	3h	2959	C6H12N2O4S3	1.714	-0.0664	-0.2653	E. faecalis
positive	3h	1828	C13H24N2O7S	1.674	0.0475	0.0781	Urobiome
positive	3h	1990	C21H24N2O8	1.658	-0.0326	-0.0869	Host-only
positive	3h	1796	C10H13N3O3	1.657	0.0079	-0.0289	Host-only
positive	3h	165	C56H84N2O8	1.655	0.0268	-0.0866	Pathogen consortium
positive	3h	540	C8H17N3O4S	1.655	0.1051	0.0805	Urobiome
positive	3h	2831	C5H7NO3	1.648	0.0582	-0.1603	Pathogen consortium
positive	3h	1159	N-carbamyl-valine	1.635	0.1367	-0.0046	Copresence
positive	3h	1073	C11H20N4O4S	1.628	-0.0213	-0.0736	Host-only
positive	3h	1227	N-Acetylthreonine	1.617	0.0865	0.0336	Urobiome
positive	3h	891	C23H20N6O6	1.616	-0.0708	-0.1107	Pathogen consortium
positive	3h	2460	C22H19NO5S	1.614	-0.1209	0.0876	E. coli
positive	3h	2747	N-acetylmannosamine	1.612	0.0672	-0.0725	Pathogen consortium
positive	3h	1189	C20H12N2O4	1.598	0.0616	-0.0752	Pathogen consortium
positive	3h	2727	feature 2727	1.596	-0.0638	0.1354	Host-only
positive	3h	1186	C27H24N2O5	1.589	-0.0416	-0.1466	Pathogen consortium
positive	3h	1571	1,2,3,4-Tetrahydro-beta-carboline-3-carboxylic acid	1.548	-0.0299	-0.1317	E. faecalis
positive	3h	2573	feature 2573	1.543	-0.1182	-0.0687	E. coli
positive	3h	3901	feature 3901	1.543	0.0058	0.0793	E. faecalis
positive	3h	343	Histamine-C23:1	1.537	0.0947	0.0814	Copresence
positive	3h	550	C11H21NO6S	1.528	-0.0216	0.0417	E. coli
positive	3h	3372	2-amino-3-[[(2R)-2-carboxy-2-(carboxyamino)ethyl]disulfanyl]propanoic acid	1.519	0.0869	-0.1217	Pathogen consortium
positive	3h	66	C49H84N6O10	1.511	0.1178	0.0078	Urobiome
positive	3h	2656	C3H7N2O2	1.498	-0.0663	-0.0203	E. faecalis
positive	3h	268	C34H28N10O10S3	1.498	-0.071	0.056	Pathogen consortium
positive	3h	289	C38H76NO6P	1.489	-0.1157	-0.0315	Pathogen consortium
positive	3h	2511	C7H12N2O5	1.489	-0.0411	-0.0988	E. coli
positive	3h	641	feature 641	1.414	0.0146	-0.0363	E. coli
positive	3h	1317	C9H16N4O4	1.398	-0.0105	-0.1139	Pathogen consortium
positive	3h	826	1-ethyl-2-hydroxy-1H-imidazole-5-carboxylic acid	1.392	0.0778	-0.0095	Urobiome
positive	3h	2106	C7H12N2O2	1.382	0.0532	0.0637	Copresence
positive	3h	950	Triethanolamine	1.38	-0.0076	0.0478	Host-only
positive	3h	2600	C9H11N3O4S	1.368	-0.1194	-0.0193	Host-only
positive	3h	1063	C10H17N3O4S	1.355	0.0974	0.066	Urobiome
positive	3h	2630	5-Methoxytryptamine	1.352	-0.0114	0.0953	Urobiome
positive	3h	1625	feature 1625	1.35	-0.0133	0.0492	Urobiome
positive	3h	2898	Homoserine	1.343	0.0277	-0.1046	Pathogen consortium
positive	3h	2071	C14H27NO5S	1.328	0.0342	-0.0156	E. faecalis
positive	3h	912	C18H19N3O6	1.313	-0.0596	-0.111	E. faecalis
positive	3h	2100	C14H25NO5S	1.312	0.0093	0.0412	Host-only
positive	3h	2446	feature 2446	1.297	0.1067	-0.0273	Copresence
positive	3h	2507	C13H17N7O2S2	1.291	-0.0921	0.0696	E. coli
positive	3h	70	C33H22O13	1.289	0.0469	-0.0747	Copresence
positive	3h	1604	feature 1604	1.286	-0.0204	0.0916	Urobiome
positive	3h	2562	C11H7NO4S2	1.28	-0.0532	-0.1159	Pathogen consortium
positive	3h	1309	C9H11N5O2	1.273	-0.0417	-0.0069	E. faecalis
positive	3h	1336	C11H24NO5P	1.266	-0.0001	-0.1921	E. coli
positive	3h	1469	C4H6N2O3	1.264	-0.0006	0.0117	E. coli
positive	3h	3610	C13H11N5O8	1.258	0.0049	0.1403	Urobiome
positive	3h	2183	C5H9NO2	1.253	-0.034	0.034	E. coli
positive	3h	3870	feature 3870	1.248	-0.0265	-0.0718	E. faecalis
positive	3h	1221	feature 1221	1.247	-0.035	0.0533	Urobiome
positive	3h	2312	feature 2312	1.246	0.0039	0.0581	Urobiome
positive	3h	3557	feature 3557	1.232	0.0092	0.0072	E. faecalis
positive	3h	3987	feature 3987	1.219	-0.0315	0.0849	E. faecalis
positive	3h	2703	C7H10N2O7S	1.214	-0.0032	-0.1491	E. faecalis
positive	3h	2538	Cystine - alpha-ketoisovaleric acid	1.212	-0.1032	-0.0379	E. coli
positive	3h	1694	C37H61N9O9S	1.211	0.0209	0.0917	Host-only
positive	3h	3621	feature 3621	1.204	-0.0536	-0.1266	Host-only
positive	3h	1279	feature 1279	1.2	-0.0219	-0.0221	E. faecalis
positive	3h	869	C17H30N2O10S	1.197	0.0598	0.0458	Urobiome
positive	3h	3555	feature 3555	1.173	0.0065	-0.0292	E. faecalis
positive	3h	3007	Harmine	1.163	0.0411	0.089	Pathogen consortium
positive	3h	2030	C13H26N4O5	1.159	0.0076	0.0113	Host-only
positive	3h	2170	C12H22N2O7	1.151	0.026	0.0168	Urobiome
positive	3h	3561	feature 3561	1.15	0.0137	0.0171	E. faecalis
positive	3h	1523	feature 1523	1.142	0.0229	-0.0015	E. coli
positive	3h	3371	C5H5NO2S2	1.131	0.0826	0.0153	Pathogen consortium
positive	3h	1770	feature 1770	1.128	0.0083	0.0271	Urobiome
positive	3h	1010	C5H7NO2S2	1.122	-0.0506	-0.0006	Host-only
positive	3h	2639	Glucosamine	1.117	0.0792	0.0122	Urobiome
positive	3h	3558	feature 3558	1.114	0.0106	0.0063	E. faecalis
positive	3h	2540	2-Acetamido-2-Deoxy-D-Mannopyranose	1.104	0.0404	-0.0966	E. faecalis
positive	3h	411	feature 411	1.099	0.0177	0.0437	E. coli
positive	3h	2738	C6H8BNO3S	1.098	-0.025	0.0299	Urobiome
positive	3h	1874	N-carbamoyl-tryptophan	1.088	-0.0025	0.0475	Urobiome
positive	3h	985	C7H11NO2	1.087	0.0259	0.0292	Copresence
positive	3h	946	Pyridoxine	1.072	0.0177	0.0686	Pathogen consortium
positive	3h	3118	C5H8OS	1.066	-0.0012	0.0835	Host-only
positive	3h	3211	Cysteamine - N-cysteine disulfide	1.056	-0.0324	-0.165	E. coli
positive	3h	1622	C18H20N4O3	1.049	-0.0243	0.0126	E. coli
positive	3h	2389	feature 2389	1.03	0.0112	-0.0043	Copresence
positive	3h	408	feature 408	1.016	0.0075	0.0647	E. coli
positive	3h	437	feature 437	1.012	-0.0154	0.0413	Urobiome
positive	6h	3111	Citrulline	3.108	0.1731	0.0907	Pathogen consortium
positive	6h	870	Nicotinic acid	2.966	0.0291	0.1201	Copresence
positive	6h	3491	Ureidosuccinic acid	2.797	0.1802	0.0444	Pathogen consortium
positive	6h	2747	N-acetylmannosamine	2.524	0.0582	0.1702	E. faecalis
positive	6h	408	feature 408	2.506	0.0008	-0.199	E. coli
positive	6h	3052	Serine	2.378	-0.2374	0.0628	Urobiome
positive	6h	950	Triethanolamine	2.236	-0.0443	-0.0055	Host-only
positive	6h	547	feature 547	2.234	0.0193	-0.007	Urobiome
positive	6h	1063	C10H17N3O4S	2.167	0.0012	-0.0403	Urobiome
positive	6h	2792	C8H13N3O4	2.002	0.1513	0.0123	Pathogen consortium
positive	6h	891	C23H20N6O6	1.993	0.0378	0.0302	E. faecalis
positive	6h	1279	feature 1279	1.884	-0.0179	-0.153	Host-only
positive	6h	3628	C9H14N2O4S2	1.871	-0.2114	0.018	Host-only
positive	6h	1670	feature 1670	1.87	0.0193	-0.0931	E. coli
positive	6h	411	feature 411	1.851	-0.0176	-0.183	Urobiome
positive	6h	1216	C17H22N2O7	1.836	-0.0626	0.0646	Host-only
positive	6h	1990	C21H24N2O8	1.835	0.0056	-0.0513	E. coli
positive	6h	2203	Tyrosine	1.826	-0.1917	0.0837	Urobiome
positive	6h	3490	Aspartic acid	1.824	-0.2028	0.0393	Urobiome
positive	6h	1186	C27H24N2O5	1.822	0.0645	0.0974	Pathogen consortium
positive	6h	66	C49H84N6O10	1.77	-0.026	0.0729	Host-only
positive	6h	1875	C9H9N	1.767	0.0154	0.0688	E. faecalis
positive	6h	307	feature 307	1.755	0.0044	-0.019	Urobiome
positive	6h	946	Pyridoxine	1.748	0.0314	0.148	Pathogen consortium
positive	6h	1810	N-carbamoyl-proline	1.744	0.0447	0.0442	Copresence
positive	6h	299	feature 299	1.735	0.0107	0.109	E. faecalis
positive	6h	3118	C5H8OS	1.724	-0.1552	0.0134	Urobiome
positive	6h	2615	feature 2615	1.717	-0.0743	-0.0175	Urobiome
positive	6h	2738	C6H8BNO3S	1.717	-0.1339	-0.0231	E. faecalis
positive	6h	1523	feature 1523	1.694	-0.0406	-0.0752	Host-only
positive	6h	994	C14H28N2O7S2	1.691	0.0247	-0.0887	Host-only
positive	6h	437	feature 437	1.67	-0.0039	-0.0679	E. faecalis
positive	6h	855	C8H8N4O2	1.668	-0.0271	0.0236	E. faecalis
positive	6h	3901	feature 3901	1.653	-0.012	0.203	E. faecalis
positive	6h	2468	Alanine	1.633	0.058	-0.0241	E. coli
positive	6h	2183	C5H9NO2	1.617	-0.0079	-0.0283	E. faecalis
positive	6h	1625	feature 1625	1.611	0.0186	-0.1427	E. coli
positive	6h	3372	2-amino-3-[[(2R)-2-carboxy-2-(carboxyamino)ethyl]disulfanyl]propanoic acid	1.611	0.0251	0.1239	Pathogen consortium
positive	6h	3643	Citric acid	1.604	-0.1834	0.009	Urobiome
positive	6h	1803	C14H26N2O7	1.596	-0.0891	0.0665	E. faecalis
positive	6h	165	C56H84N2O8	1.593	0.0021	-0.1125	E. coli
positive	6h	1270	C9H13NO4	1.58	-0.0041	0.0586	Pathogen consortium
positive	6h	1227	N-Acetylthreonine	1.578	0.0283	0.1113	Copresence
positive	6h	540	C8H17N3O4S	1.572	-0.0682	0.1184	Host-only
positive	6h	2460	C22H19NO5S	1.569	0.007	-0.178	E. coli
positive	6h	2395	C16H12O2	1.544	-0.1816	0.0253	Urobiome
positive	6h	3558	feature 3558	1.54	0.0194	0.1686	E. faecalis
positive	6h	1336	C11H24NO5P	1.529	-0.0215	0.117	E. faecalis
positive	6h	1469	C4H6N2O3	1.512	0.0768	-0.1297	E. coli
positive	6h	3333	2,6-Diaminopyridine	1.51	0.0329	-0.0299	Copresence
positive	6h	2540	2-Acetamido-2-Deoxy-D-Mannopyranose	1.494	0.0171	0.0902	Pathogen consortium
positive	6h	531	C9H18N2O4S	1.486	-0.0282	-0.0799	Urobiome
positive	6h	2613	Glucose	1.486	-0.1702	0.0171	Urobiome
positive	6h	1770	feature 1770	1.485	0.0318	-0.0792	E. coli
positive	6h	2941	N-Acetyl-glutamic acid	1.478	0.0378	0.0032	Copresence
positive	6h	4021	feature 4021	1.468	0.0061	-0.0906	Pathogen consortium
positive	6h	1535	feature 1535	1.46	-0.1673	-0.0085	Urobiome
positive	6h	3229	feature 3229	1.456	-0.03	0.1753	E. faecalis
positive	6h	1874	N-carbamoyl-tryptophan	1.456	0.0414	-0.0772	E. coli
positive	6h	2521	feature 2521	1.454	-0.0344	0.1596	Copresence
positive	6h	2882	4-aminobutyric acid	1.452	0.1781	0.0026	Pathogen consortium
positive	6h	108	feature 108	1.44	-0.0026	0.0296	E. faecalis
positive	6h	1850	C5H8O2S	1.439	-0.1679	0.0134	Urobiome
positive	6h	1225	C18H21N4O2P	1.418	-0.0714	0.0838	Host-only
positive	6h	2722	C6H12O6	1.416	-0.1624	0.0222	E. faecalis
positive	6h	2509	C6H9N3O3	1.415	0.0134	0.1752	Copresence
positive	6h	2618	C15H12N6O3	1.412	0.0438	0.0101	Pathogen consortium
positive	6h	869	C17H30N2O10S	1.411	0.0169	-0.1226	E. coli
positive	6h	1622	C18H20N4O3	1.411	0.0128	-0.0694	Copresence
positive	6h	1694	C37H61N9O9S	1.41	-0.1297	-0.0142	Urobiome
positive	6h	1641	C7H7NO3	1.406	-0.0358	-0.0919	E. coli
positive	6h	1816	C9H16N4O5	1.406	0.0636	0.1056	Copresence
positive	6h	2383	methionine sulfoxide	1.403	-0.1561	0.0746	Urobiome
positive	6h	2951	C8H6N2O3S2	1.401	0.0033	-0.1053	Host-only
positive	6h	1260	C7H13NO4S	1.4	-0.0043	0.0455	Urobiome
positive	6h	1780	C8H9NO4	1.397	0.0146	-0.0226	Copresence
positive	6h	2898	Homoserine	1.395	0.1078	-0.0585	E. coli
positive	6h	3705	C12H25N3O4	1.391	-0.1621	0.0364	Urobiome
positive	6h	3088	Aspartate	1.385	0.1381	-0.1069	Pathogen consortium
positive	6h	1073	C11H20N4O4S	1.384	0.0415	-0.0195	Pathogen consortium
positive	6h	2026	5-hydroxytryptophan	1.379	-0.0252	-0.0401	E. faecalis
positive	6h	1481	C12H16N6O2	1.375	-0.0317	-0.1486	Host-only
positive	6h	3555	feature 3555	1.365	0.0178	0.1553	E. faecalis
positive	6h	1711	C27H32N2O5S	1.365	0.014	0.0605	E. faecalis
positive	6h	2904	feature 2904	1.362	-0.1563	0.0655	Urobiome
positive	6h	3079	C4H7NO4S	1.362	-0.1212	0.0533	E. faecalis
positive	6h	1574	feature 1574	1.361	0.0505	0.0598	E. faecalis
positive	6h	545	C15H13N2O2	1.354	0.0073	0.0451	Pathogen consortium
positive	6h	1078	4-Hydroxybenzotriazole	1.351	0.0271	-0.0833	E. coli
positive	6h	2703	C7H10N2O7S	1.346	0.0034	0.0871	E. faecalis
positive	6h	1847	Methionine	1.334	-0.1535	-0.0074	Urobiome
positive	6h	213	feature 213	1.328	0.0018	0.0831	Copresence
positive	6h	2755	C9H8N4O3S	1.326	0.0177	0.008	Host-only
positive	6h	2313	feature 2313	1.318	0.054	0.0815	Pathogen consortium
positive	6h	985	C7H11NO2	1.317	-0.0112	-0.1535	E. coli
positive	6h	132	C36H68N2O7	1.313	-0.0084	0.1059	Urobiome
positive	6h	1859	C14H14N4O3	1.304	0.0219	-0.041	E. coli
positive	6h	3371	C5H5NO2S2	1.3	0.0139	0.1514	E. faecalis
positive	6h	3621	feature 3621	1.29	-0.1512	0.0115	Urobiome
positive	6h	1264	C19H30O5	1.255	0.0296	-0.1032	E. coli
positive	6h	1828	C13H24N2O7S	1.242	-0.129	0.0766	Host-only
positive	6h	2389	feature 2389	1.237	0.0055	0.0085	E. faecalis
positive	6h	1099	C9H8N2O3	1.235	0.006	0.0843	E. faecalis
positive	6h	2630	5-Methoxytryptamine	1.22	-0.0771	-0.0509	Urobiome
positive	6h	2312	feature 2312	1.215	-0.0327	-0.1012	Urobiome
positive	6h	3557	feature 3557	1.211	0.0329	0.1363	E. faecalis
positive	6h	537	C24H20F3N3O3	1.21	0.0277	0.1376	Copresence
positive	6h	2727	feature 2727	1.199	0.0274	-0.071	E. coli
positive	6h	931	C8H9NO	1.198	0.0092	-0.0485	Host-only
positive	6h	3007	Harmine	1.187	0.0108	0.0292	Host-only
positive	6h	354	feature 354	1.182	0.0052	0.1089	Urobiome
positive	6h	2562	C11H7NO4S2	1.18	0.0788	0.0005	E. coli
positive	6h	1221	feature 1221	1.176	0.021	-0.0666	Copresence
positive	6h	1839	3-methyl-3,4-dihydro-1H-1,4-benzodiazepine-2,5-dione	1.161	0.011	-0.0146	Host-only
positive	6h	2071	C14H27NO5S	1.147	-0.0044	-0.0933	Pathogen consortium
positive	6h	2409	feature 2409	1.14	0.009	0.0939	Pathogen consortium
positive	6h	1879	C7H13N2O2S	1.128	0.0187	-0.0277	Pathogen consortium
positive	6h	483	C9H19N3O3S	1.105	0.0212	0.0629	E. coli
positive	6h	1266	C25H22O4	1.105	-0.0504	0.1244	E. faecalis
positive	6h	2242	C10H11N3O2	1.09	-0.0115	0.0853	E. faecalis
positive	6h	873	feature 873	1.085	-0.0146	-0.0982	E. coli
positive	6h	2100	C14H25NO5S	1.082	-0.0032	-0.09	E. coli
positive	6h	876	Pyridoxal	1.081	-0.0211	-0.006	E. faecalis
positive	6h	2600	C9H11N3O4S	1.072	-0.0063	0.054	E. faecalis
positive	6h	993	C11H12N6O6	1.055	0.023	0.0095	Pathogen consortium
positive	6h	1949	feature 1949	1.05	0.008	-0.0433	Urobiome
positive	6h	3136	feature 3136	1.049	0.0691	0.0696	Pathogen consortium
positive	6h	3402	C7H13N5O2	1.048	0.0105	0.0766	Copresence
positive	6h	2648	Threonine/homoserine-C2:0	1.043	-0.029	0.0593	Host-only
positive	6h	1578	C14H30N2O4P2	1.036	-0.1254	0.0023	Urobiome
positive	6h	6	C35H68O12	1.026	0.0088	-0.1387	Pathogen consortium
positive	6h	111	C37H38O17	1.024	0.019	-0.0212	Urobiome
positive	6h	1226	C15H28N2O8	1.019	0.0022	-0.0166	Host-only
positive	6h	1309	C9H11N5O2	1.015	0.0335	0.041	Pathogen consortium
positive	6h	2284	Carnitine	1.013	0.0189	-0.0275	E. coli
positive	6h	70	C33H22O13	1.011	0.0146	0.0312	Urobiome
negative	3h	180	feature 180	4.371	0.3684	-0.2659	Copresence
negative	3h	1055	N-Acetyl-glutamic acid	3.62	0.3084	-0.1893	Copresence
negative	3h	853	Succinate	3.252	0.3145	0.3059	Pathogen consortium
negative	3h	1223	Malic acid	3.134	0.2952	0.2447	Pathogen consortium
negative	3h	1102	N-Acetyl-aspartic acid	3.048	0.2657	0.2327	Pathogen consortium
negative	3h	451	2,4-Dihydroxypyrimidine-5-carboxylic acid	2.828	0.1716	0.3599	Pathogen consortium
negative	3h	1179	feature 1179	2.442	0.2285	0.1131	Copresence
negative	3h	1034	Histidine	2.106	-0.0507	0.2227	E. faecalis
negative	3h	1045	Asparagine	2.061	-0.195	-0.2598	Host-only
negative	3h	849	feature 849	2.046	0.1806	-0.1055	Copresence
negative	3h	295	feature 295	2.001	0.1767	-0.1153	Copresence
negative	3h	174	feature 174	1.935	-0.1695	-0.0227	Host-only
negative	3h	377	C7H17NO7S	1.834	-0.0387	0.2436	E. coli
negative	3h	962	C12H25N7O6	1.82	0.0153	0.1184	Pathogen consortium
negative	3h	1272	feature 1272	1.817	0.1053	-0.0856	Urobiome
negative	3h	210	C4H7NOS	1.796	0.1868	0.1183	Pathogen consortium
negative	3h	1368	feature 1368	1.794	-0.0645	0.2117	E. faecalis
negative	3h	1131	feature 1131	1.786	0.1098	0.2255	E. coli
negative	3h	403	feature 403	1.734	-0.0597	-0.0524	Urobiome
negative	3h	1192	feature 1192	1.601	0.0298	0.008	Pathogen consortium
negative	3h	1553	feature 1553	1.557	-0.0007	-0.1142	Pathogen consortium
negative	3h	1176	feature 1176	1.519	0.0092	0.0884	E. faecalis
negative	3h	856	feature 856	1.516	-0.0812	0.0395	E. coli
negative	3h	308	N-Acetyl-threonine	1.507	0.1008	-0.0752	Copresence
negative	3h	761	C8H16N4O4	1.385	0.1409	-0.0452	Copresence
negative	3h	894	feature 894	1.369	-0.0677	-0.0557	Pathogen consortium
negative	3h	1290	feature 1290	1.354	0.0066	-0.1076	E. faecalis
negative	3h	760	C5H6N2O3	1.336	-0.0636	0.0872	Pathogen consortium
negative	3h	402	feature 402	1.33	-0.0639	-0.0468	Urobiome
negative	3h	920	C4H8N2O4	1.31	0.0903	-0.1172	Urobiome
negative	3h	312	feature 312	1.3	0.0903	0.062	Copresence
negative	3h	146	feature 146	1.298	0.0958	-0.1288	Urobiome
negative	3h	405	feature 405	1.296	-0.0408	-0.0415	Urobiome
negative	3h	1261	feature 1261	1.281	-0.0454	0.1321	E. coli
negative	3h	1560	feature 1560	1.268	-0.0476	-0.0675	Host-only
negative	3h	975	C4H6O6	1.26	0.0175	0.0229	Pathogen consortium
negative	3h	1177	feature 1177	1.245	0.0853	0.0051	Copresence
negative	3h	182	feature 182	1.228	-0.0366	0.0304	Host-only
negative	3h	837	feature 837	1.225	-0.0978	0.0352	E. coli
negative	3h	33	feature 33	1.179	-0.023	0.0311	Host-only
negative	3h	150	feature 150	1.162	0.0494	-0.0894	Urobiome
negative	3h	1185	feature 1185	1.14	0.0752	-0.0677	Pathogen consortium
negative	3h	381	C11H14N2O5S	1.138	-0.1108	-0.009	E. coli
negative	3h	819	C5H6N4O	1.09	0.0998	-0.0455	Copresence
negative	3h	1534	feature 1534	1.034	0.0282	-0.0221	E. faecalis
negative	3h	1175	Cystine	1.026	0.0751	0.0029	Copresence
negative	3h	310	feature 310	1.018	-0.0536	0.0971	Urobiome
negative	6h	180	feature 180	4.21	-0.0466	0.3426	Copresence
negative	6h	1102	N-Acetyl-aspartic acid	2.769	-0.1994	0.0744	Pathogen consortium
negative	6h	1223	Malic acid	2.466	-0.1093	0.0195	E. coli
negative	6h	1179	feature 1179	2.44	-0.1709	0.0841	Pathogen consortium
negative	6h	1272	feature 1272	2.358	0.0206	-0.2919	E. coli
negative	6h	21	FA 16:1	2.353	-0.0341	0.1925	Copresence
negative	6h	1117	Citric acid	1.931	0.2788	0.0374	Urobiome
negative	6h	867	feature 867	1.898	-0.0037	0.1348	Copresence
negative	6h	1291	feature 1291	1.891	-0.0218	0.2235	E. faecalis
negative	6h	925	Serine	1.8	0.2283	0.0731	Urobiome
negative	6h	596	C7H14O2S	1.777	0.0127	0.1434	Copresence
negative	6h	890	C5H8O4	1.773	0.0572	0.0498	Urobiome
negative	6h	463	feature 463	1.743	0.0691	-0.1899	Host-only
negative	6h	182	feature 182	1.722	-0.0223	0.2012	Copresence
negative	6h	1045	Asparagine	1.669	0.2161	0.1413	Urobiome
negative	6h	402	feature 402	1.657	-0.0319	-0.2449	E. coli
negative	6h	1121	Aspartate	1.652	0.2371	0.0426	Urobiome
negative	6h	1250	feature 1250	1.635	0.0367	-0.2172	Urobiome
negative	6h	913	C10H19NO8	1.598	0.2443	0.0044	Urobiome
negative	6h	1261	feature 1261	1.584	-0.0057	0.0774	E. coli
negative	6h	347	feature 347	1.528	-0.0347	-0.0839	Pathogen consortium
negative	6h	1564	feature 1564	1.511	-0.0072	0.0521	Pathogen consortium
negative	6h	451	2,4-Dihydroxypyrimidine-5-carboxylic acid	1.496	-0.198	-0.1411	Pathogen consortium
negative	6h	1055	N-Acetyl-glutamic acid	1.482	-0.1361	0.06	Pathogen consortium
negative	6h	403	feature 403	1.48	0.0006	-0.2563	E. coli
negative	6h	9	FA 20:1	1.476	-0.0254	0.136	Copresence
negative	6h	146	feature 146	1.447	-0.0017	0.0846	Pathogen consortium
negative	6h	853	Succinate	1.446	-0.2051	-0.1074	Pathogen consortium
negative	6h	1192	feature 1192	1.439	-0.0015	0.1405	E. faecalis
negative	6h	1440	feature 1440	1.417	0.1285	0.083	Urobiome
negative	6h	174	feature 174	1.417	-0.0158	0.0752	E. coli
negative	6h	837	feature 837	1.346	-0.0212	0.0343	Pathogen consortium
negative	6h	150	feature 150	1.333	0.027	-0.0482	Urobiome
negative	6h	308	N-Acetyl-threonine	1.329	-0.0003	0.1099	Copresence
negative	6h	1368	feature 1368	1.328	0.2001	0.0289	Host-only
negative	6h	889	feature 889	1.305	0.1446	-0.0189	Urobiome
negative	6h	699	Tyrosine	1.274	0.1644	0.1113	Urobiome
negative	6h	760	C5H6N2O3	1.274	-0.0281	-0.1248	Pathogen consortium
negative	6h	893	Glucose	1.269	0.1919	0.0437	Urobiome
negative	6h	405	feature 405	1.259	-0.0203	-0.1944	E. coli
negative	6h	312	feature 312	1.257	-0.0218	-0.1512	E. coli
negative	6h	1098	feature 1098	1.232	0.1605	0.0668	Urobiome
negative	6h	1324	feature 1324	1.216	-0.0989	-0.0607	E. coli
negative	6h	892	C6H10O5	1.215	0.1201	-0.054	Urobiome
negative	6h	1099	feature 1099	1.201	0.1573	0.0942	Urobiome
negative	6h	210	C4H7NOS	1.197	-0.1844	-0.0486	Pathogen consortium
negative	6h	1381	feature 1381	1.182	0.1799	0.005	Host-only
negative	6h	504	C9H13N5O3	1.176	0.0378	-0.0517	E. faecalis
negative	6h	908	C6H11NO8	1.162	0.1711	0.0055	E. faecalis
negative	6h	849	feature 849	1.152	0.0031	0.2004	E. faecalis
negative	6h	1543	feature 1543	1.151	0.0021	0.0591	Copresence
negative	6h	500	feature 500	1.139	-0.0351	0.1498	Pathogen consortium
negative	6h	1290	feature 1290	1.133	-0.0517	0.1307	Pathogen consortium
negative	6h	251	feature 251	1.103	-0.03	0.0347	Pathogen consortium
negative	6h	975	C4H6O6	1.1	-0.0434	0.1085	Pathogen consortium
negative	6h	22	FA 14:0	1.087	-0.0227	-0.0091	Host-only
negative	6h	1560	feature 1560	1.08	-0.0066	0.1239	Urobiome
negative	6h	19	FA 16:0	1.061	-0.0019	0.0272	Copresence
negative	6h	422	feature 422	1.05	0.0859	-0.0626	Host-only
negative	6h	314	feature 314	1.045	0.0305	-0.1258	E. coli
negative	6h	894	feature 894	1.038	0.0205	-0.1123	Host-only
negative	6h	1553	feature 1553	1.013	-0.0317	-0.0043	E. coli
negative	6h	1185	feature 1185	1.012	-0.0154	0.1334	E. faecalis
negative	6h	1534	feature 1534	1.004	0.0063	0.1187	E. faecalis
