## Supplementary_Table_S3_infection_model_network_stats for "Metabolite co-variation networks reveal keystone functions and an emergent pathogen state in the human urobiome"

### Sheet: Sheet1
experiment	mode	partition	analysis	state1_label	state2_label	n_selected_features	state1_n_nodes	state1_n_edges	state1_modularity	state1_n_communities	state2_n_nodes	state2_n_edges	state2_modularity	state2_n_communities	n_shared_edges	state1_only_edges	state2_only_edges	n_sign_switch_edges
Infection model	negative	copresence_6h_vs_pathogen_6h	phenotype	Copresence_6h	Pathogen_6h	0
Infection model	negative	pathogen_3h_vs_copresence_3h	phenotype	Copresence_3h	Pathogen_3h	17	17	14	0.557181	8	17	13	0.403477	9	3	11	10	0
Infection model	negative	temporal_copresence_3h_vs_6h	temporal	3h	6h	46	46	81	0.530803	13	46	191	0.206545	14	32	49	159	0
Infection model	negative	temporal_host_only_3h_vs_6h	temporal	3h	6h	34	34	9	0.740741	27	34	10	0.54	28	2	7	8	0
Infection model	negative	temporal_pathogen_3h_vs_6h	temporal	3h	6h	42	42	59	0.537525	18	42	135	0.274337	15	20	39	115	0
Infection model	negative	temporal_pathogen_coli_3h_vs_6h	temporal	3h	6h	68	68	17	0.899654	53	68	41	0.793575	47	3	14	38	0
Infection model	negative	temporal_pathogen_faecalis_3h_vs_6h	temporal			0
Infection model	negative	temporal_urobiome_3h_vs_6h	temporal	3h	6h	21	21	1	0	20	21	5	0.32842	17	1	0	4	0
Infection model	negative	urobiome_3h_vs_copresence_3h	phenotype	Urobiome_3h	Copresence_3h	0
Infection model	negative	urobiome_3h_vs_pathogen_3h	phenotype	Urobiome_3h	Pathogen_3h	5	5	0	0	5	5	2	0.499592	3	0	0	2	0
Infection model	negative	urobiome_6h_vs_copresence_6h	phenotype	Urobiome_6h	Copresence_6h	3	3	0	0	3	3	2	0	1	0	0	2	0
Infection model	negative	urobiome_6h_vs_pathogen_6h	phenotype	Urobiome_6h	Pathogen_6h	6	6	1	0	5	6	6	0.110857	3	1	0	5	0
Infection model	positive	copresence_6h_vs_pathogen_6h	phenotype	Copresence_6h	Pathogen_6h	0
Infection model	positive	pathogen_3h_vs_copresence_3h	phenotype	Copresence_3h	Pathogen_3h	129	129	617	0.441219	31	129	132	0.630256	67	47	570	85	0
Infection model	positive	temporal_copresence_3h_vs_6h	temporal	3h	6h	165	165	119	0.766243	109	165	1781	0.260977	30	65	54	1716	0
Infection model	positive	temporal_host_only_3h_vs_6h	temporal	3h	6h	21	21	10	0.598262	14	21	8	0.40851	16	6	4	2	0
Infection model	positive	temporal_pathogen_3h_vs_6h	temporal	3h	6h	65	65	21	0.826438	48	65	227	0.438712	18	11	10	216	1
Infection model	positive	temporal_pathogen_coli_3h_vs_6h	temporal	3h	6h	75	75	16	0.890625	61	75	36	0.777778	54	1	15	35	0
Infection model	positive	temporal_pathogen_faecalis_3h_vs_6h	temporal			0
Infection model	positive	temporal_urobiome_3h_vs_6h	temporal	3h	6h	65	65	14	0.77551	54	65	21	0.734694	51	1	13	20	0
Infection model	positive	urobiome_3h_vs_copresence_3h	phenotype	Urobiome_3h	Copresence_3h	0
Infection model	positive	urobiome_3h_vs_pathogen_3h	phenotype	Urobiome_3h	Pathogen_3h	69	69	18	0.666667	57	69	143	0.315322	36	5	13	138	0
Infection model	positive	urobiome_6h_vs_copresence_6h	phenotype	Urobiome_6h	Copresence_6h	8	8	1	1.11022e-16	7	8	7	0.28074	4	0	1	7	0
Infection model	positive	urobiome_6h_vs_pathogen_6h	phenotype	Urobiome_6h	Pathogen_6h	20	20	8	0.5085	15	20	74	0.0872647	6	4	4	70	0
