## Supplementary_Table_S4_strain_dropout_model for "Metabolite co-variation networks reveal keystone functions and an emergent pathogen state in the human urobiome"

### Sheet: Table_S4
A. PAIRWISE comparisons - condition pairs within timepoint, and 3h vs 6h within condition
Ionization mode	Comparison type	Distance metric	Level A	Level B	n. samples	n. features used	PERMANOVA pseudo-F	PERMANOVA p (raw)	PERMANOVA q (BH)	PERMDISP pseudo-F	PERMDISP p (raw)	PERMDISP q (BH)
positive	group_within_timepoint=3h	braycurtis	Sterile	-S. pasteuri	10	293	5.50372	0.013	0.196	11.9617	0.047	0.3808
positive	group_within_timepoint=3h	braycurtis	-S. vaginalis	-S. pasteuri	10	293	3.64354	0.015	0.196	9.00795	0.325	0.4872
positive	group_within_timepoint=3h	braycurtis	Full community	Sterile	10	293	6.02514	0.027	0.196	14.7439	0.005	0.14
positive	group_within_timepoint=3h	braycurtis	Full community	-S. vaginalis	10	293	3.93419	0.028	0.196	15.3483	0.125	0.3836
positive	group_within_timepoint=3h	braycurtis	Sterile	-E. faecalis A	10	293	4.03629	0.043	0.2408	7.69769	0.068	0.3808
positive	group_within_timepoint=3h	braycurtis	-S. vaginalis	-E. faecalis A	10	293	2.18616	0.068	0.304	4.41915	0.383	0.498909
positive	group_within_timepoint=3h	braycurtis	-W. anitrata	-S. pasteuri	10	293	3.03102	0.076	0.304	13.717	0.137	0.3836
positive	group_within_timepoint=3h	braycurtis	Sterile	-S. epidermidis	10	293	2.53379	0.102	0.3332	1.65519	0.182	0.424667
positive	group_within_timepoint=3h	braycurtis	Sterile	-E. faecalis B	10	293	2.73968	0.108	0.3332	2.01295	0.136	0.3836
positive	group_within_timepoint=3h	braycurtis	Full community	-W. anitrata	10	293	3.29151	0.119	0.3332	25.1932	0.068	0.3808
positive	group_within_timepoint=3h	braycurtis	Sterile	-S. vaginalis	10	293	1.80853	0.165	0.394333	2.10747	0.179	0.424667
positive	group_within_timepoint=3h	braycurtis	-W. anitrata	-E. faecalis A	10	293	1.85454	0.169	0.394333	9.03638	0.064	0.3808
positive	group_within_timepoint=3h	braycurtis	Sterile	-W. anitrata	10	293	1.51285	0.202	0.435077	1.01605	0.392	0.498909
positive	group_within_timepoint=3h	braycurtis	Full community	-S. epidermidis	10	293	1.27499	0.23	0.46	9.34337	0.114	0.3836
positive	group_within_timepoint=3h	braycurtis	-S. vaginalis	-S. epidermidis	10	293	0.992072	0.301	0.56	3.35487e-07	1	1
positive	group_within_timepoint=3h	braycurtis	-S. vaginalis	-E. faecalis B	10	293	0.911449	0.337	0.56	0.108287	0.819	0.882
positive	group_within_timepoint=3h	braycurtis	-S. pasteuri	-S. epidermidis	10	293	1.04709	0.363	0.56	6.61134	0.121	0.3836
positive	group_within_timepoint=3h	braycurtis	Full community	-E. faecalis B	10	293	1.1716	0.366	0.56	4.37116	0.348	0.4872
positive	group_within_timepoint=3h	braycurtis	-E. faecalis B	-S. pasteuri	10	293	0.92751	0.38	0.56	3.60068	0.308	0.4872
positive	group_within_timepoint=3h	braycurtis	-W. anitrata	-S. epidermidis	10	293	0.793653	0.431	0.6034	0.338427	0.444	0.540522
positive	group_within_timepoint=3h	braycurtis	-W. anitrata	-E. faecalis B	10	293	0.820549	0.493	0.657333	0.646011	0.338	0.4872
positive	group_within_timepoint=3h	braycurtis	Full community	-E. faecalis A	10	293	0.79753	0.559	0.711455	3.79519	0.211	0.454462
positive	group_within_timepoint=3h	braycurtis	-E. faecalis A	-S. pasteuri	10	293	0.649921	0.599	0.729217	2.16772	0.313	0.4872
positive	group_within_timepoint=3h	braycurtis	-E. faecalis A	-S. epidermidis	10	293	0.630243	0.67	0.781667	2.71742	0.283	0.4872
positive	group_within_timepoint=3h	braycurtis	-E. faecalis A	-E. faecalis B	10	293	0.571631	0.72	0.8064	1.00461	0.716	0.80192
positive	group_within_timepoint=3h	braycurtis	-E. faecalis B	-S. epidermidis	10	293	0.334966	0.88	0.917778	0.0847676	0.669	0.7805
positive	group_within_timepoint=3h	braycurtis	-W. anitrata	-S. vaginalis	10	293	0.421469	0.885	0.917778	0.535913	0.27	0.4872
positive	group_within_timepoint=3h	braycurtis	Full community	-S. pasteuri	10	293	0.32472	0.98	0.98	0.0191769	0.927	0.961333
positive	group_within_timepoint=3h	canberra	-S. vaginalis	-S. pasteuri	10	293	2.37648	0.014	0.147	2.0363	0.377	0.865053
positive	group_within_timepoint=3h	canberra	Full community	-S. vaginalis	10	293	2.5594	0.015	0.147	0.722671	0.53	0.865053
positive	group_within_timepoint=3h	canberra	Sterile	-E. faecalis A	10	293	2.69035	0.017	0.147	1.47569	0.179	0.716
positive	group_within_timepoint=3h	canberra	Sterile	-S. pasteuri	10	293	3.49248	0.021	0.147	4.75576	0.051	0.716
positive	group_within_timepoint=3h	canberra	Full community	Sterile	10	293	3.71261	0.032	0.1792	5.23471	0.061	0.716
positive	group_within_timepoint=3h	canberra	Sterile	-S. epidermidis	10	293	2.03131	0.069	0.296	0.0908722	0.656	0.874667
positive	group_within_timepoint=3h	canberra	Sterile	-E. faecalis B	10	293	1.85703	0.074	0.296	0.366533	0.476	0.865053
positive	group_within_timepoint=3h	canberra	-S. vaginalis	-E. faecalis A	10	293	1.61655	0.096	0.336	0.0192445	0.913	0.962
positive	group_within_timepoint=3h	canberra	-W. anitrata	-S. pasteuri	10	293	2.043	0.111	0.345333	3.9889	0.143	0.716
positive	group_within_timepoint=3h	canberra	-W. anitrata	-E. faecalis A	10	293	1.41767	0.142	0.3976	2.91511	0.108	0.716
positive	group_within_timepoint=3h	canberra	Full community	-W. anitrata	10	293	2.01633	0.162	0.412364	3.96691	0.175	0.716
positive	group_within_timepoint=3h	canberra	Sterile	-S. vaginalis	10	293	1.19999	0.221	0.515667	0.065125	0.757	0.883167
positive	group_within_timepoint=3h	canberra	-S. vaginalis	-S. epidermidis	10	293	1.2343	0.24	0.516923	2.556	0.124	0.716
positive	group_within_timepoint=3h	canberra	-E. faecalis B	-S. pasteuri	10	293	1.03351	0.303	0.606	1.52687	0.432	0.865053
positive	group_within_timepoint=3h	canberra	Sterile	-W. anitrata	10	293	1.03084	0.327	0.6104	0.00190018	0.962	0.962
positive	group_within_timepoint=3h	canberra	Full community	-E. faecalis B	10	293	1.10236	0.393	0.662118	0.471011	0.717	0.880174
positive	group_within_timepoint=3h	canberra	Full community	-S. epidermidis	10	293	0.966781	0.402	0.662118	1.63264	0.393	0.865053
positive	group_within_timepoint=3h	canberra	-S. vaginalis	-E. faecalis B	10	293	0.812654	0.444	0.665	0.136131	0.723	0.880174
positive	group_within_timepoint=3h	canberra	-W. anitrata	-E. faecalis B	10	293	0.818138	0.457	0.665	0.414066	0.324	0.865053
positive	group_within_timepoint=3h	canberra	-W. anitrata	-S. epidermidis	10	293	0.967937	0.475	0.665	0.00706102	0.879	0.962
positive	group_within_timepoint=3h	canberra	Full community	-E. faecalis A	10	293	0.864705	0.567	0.743826	0.00922629	0.931	0.962
positive	group_within_timepoint=3h	canberra	-E. faecalis A	-S. epidermidis	10	293	0.824748	0.598	0.743826	0.459375	0.578	0.865053
positive	group_within_timepoint=3h	canberra	-S. pasteuri	-S. epidermidis	10	293	0.847916	0.611	0.743826	2.94985	0.236	0.826
positive	group_within_timepoint=3h	canberra	-E. faecalis B	-S. epidermidis	10	293	0.673862	0.664	0.774667	0.260717	0.561	0.865053
positive	group_within_timepoint=3h	canberra	-E. faecalis A	-S. pasteuri	10	293	0.780944	0.696	0.77952	0.762793	0.54	0.865053
positive	group_within_timepoint=3h	canberra	-E. faecalis A	-E. faecalis B	10	293	0.707087	0.823	0.886308	0.246604	0.635	0.874667
positive	group_within_timepoint=3h	canberra	-W. anitrata	-S. vaginalis	10	293	0.550779	0.903	0.936444	0.745581	0.459	0.865053
positive	group_within_timepoint=3h	canberra	Full community	-S. pasteuri	10	293	0.534553	0.987	0.987	0.406099	0.587	0.865053
positive	group_within_timepoint=3h	euclidean	Sterile	-S. pasteuri	10	293	4.07091	0.011	0.112	7.30352	0.054	0.3395
positive	group_within_timepoint=3h	euclidean	Full community	Sterile	10	293	4.21862	0.012	0.112	10.7017	0.005	0.14
positive	group_within_timepoint=3h	euclidean	-S. vaginalis	-S. pasteuri	10	293	2.82398	0.012	0.112	4.22251	0.369	0.546667
positive	group_within_timepoint=3h	euclidean	Full community	-S. vaginalis	10	293	2.72838	0.033	0.2016	9.31479	0.145	0.4144
positive	group_within_timepoint=3h	euclidean	Sterile	-E. faecalis A	10	293	2.90174	0.036	0.2016	4.69933	0.064	0.3395
positive	group_within_timepoint=3h	euclidean	-W. anitrata	-S. pasteuri	10	293	2.41927	0.068	0.292444	5.63346	0.148	0.4144
positive	group_within_timepoint=3h	euclidean	Sterile	-E. faecalis B	10	293	2.16898	0.086	0.292444	1.22738	0.239	0.541333
positive	group_within_timepoint=3h	euclidean	-S. vaginalis	-E. faecalis A	10	293	1.70862	0.092	0.292444	1.61696	0.399	0.546667
positive	group_within_timepoint=3h	euclidean	Sterile	-S. epidermidis	10	293	1.91013	0.094	0.292444	0.581386	0.379	0.546667
positive	group_within_timepoint=3h	euclidean	Sterile	-S. vaginalis	10	293	1.7359	0.108	0.3024	1.80739	0.286	0.541333
positive	group_within_timepoint=3h	euclidean	Full community	-W. anitrata	10	293	2.28973	0.14	0.356364	12.1915	0.094	0.3395
positive	group_within_timepoint=3h	euclidean	-W. anitrata	-E. faecalis A	10	293	1.53135	0.173	0.381231	3.13614	0.088	0.3395
positive	group_within_timepoint=3h	euclidean	Sterile	-W. anitrata	10	293	1.52829	0.177	0.381231	0.990217	0.383	0.546667
positive	group_within_timepoint=3h	euclidean	Full community	-S. epidermidis	10	293	1.13928	0.306	0.574824	13.3282	0.043	0.3395
positive	group_within_timepoint=3h	euclidean	-S. pasteuri	-S. epidermidis	10	293	1.10995	0.342	0.574824	6.46738	0.092	0.3395
positive	group_within_timepoint=3h	euclidean	-S. vaginalis	-S. epidermidis	10	293	0.974452	0.348	0.574824	0.642233	0.41	0.546667
positive	group_within_timepoint=3h	euclidean	-S. vaginalis	-E. faecalis B	10	293	0.956426	0.349	0.574824	0.000471941	0.973	0.973
positive	group_within_timepoint=3h	euclidean	-E. faecalis A	-S. pasteuri	10	293	0.838233	0.443	0.638909	1.67835	0.255	0.541333
positive	group_within_timepoint=3h	euclidean	-W. anitrata	-E. faecalis B	10	293	0.881576	0.445	0.638909	0.133544	0.617	0.69104
positive	group_within_timepoint=3h	euclidean	-E. faecalis B	-S. pasteuri	10	293	0.848793	0.483	0.638909	2.64583	0.29	0.541333
positive	group_within_timepoint=3h	euclidean	Full community	-E. faecalis B	10	293	0.937131	0.486	0.638909	3.7597	0.361	0.546667
positive	group_within_timepoint=3h	euclidean	-W. anitrata	-S. epidermidis	10	293	0.79179	0.502	0.638909	0.095147	0.579	0.6755
positive	group_within_timepoint=3h	euclidean	-W. anitrata	-S. vaginalis	10	293	0.676433	0.569	0.692696	0.257832	0.457	0.581636
positive	group_within_timepoint=3h	euclidean	Full community	-E. faecalis A	10	293	0.858104	0.649	0.757167	3.72262	0.215	0.541333
positive	group_within_timepoint=3h	euclidean	-E. faecalis A	-S. epidermidis	10	293	0.682852	0.74	0.8288	4.06738	0.097	0.3395
positive	group_within_timepoint=3h	euclidean	-E. faecalis A	-E. faecalis B	10	293	0.619111	0.779	0.838923	0.629017	0.723	0.778615
positive	group_within_timepoint=3h	euclidean	-E. faecalis B	-S. epidermidis	10	293	0.506704	0.915	0.948	0.33321	0.522	0.635478
positive	group_within_timepoint=3h	euclidean	Full community	-S. pasteuri	10	293	0.619461	0.948	0.948	0.0194288	0.95	0.973
positive	group_within_timepoint=6h	braycurtis	Sterile	-S. vaginalis	10	293	2.44522	0.044	0.529667	1.99259	0.448	0.891852
positive	group_within_timepoint=6h	braycurtis	Full community	Sterile	10	293	1.97556	0.065	0.529667	2.63029	0.316	0.891852
positive	group_within_timepoint=6h	braycurtis	Full community	-S. vaginalis	10	293	2.02221	0.095	0.529667	0.262847	0.742	0.891852
positive	group_within_timepoint=6h	braycurtis	Sterile	-S. pasteuri	10	293	1.92954	0.111	0.529667	0.124224	0.668	0.891852
positive	group_within_timepoint=6h	braycurtis	-S. vaginalis	-S. pasteuri	10	293	1.79121	0.129	0.529667	7.15405	0.061	0.427
positive	group_within_timepoint=6h	braycurtis	-S. vaginalis	-S. epidermidis	10	293	1.82425	0.133	0.529667	4.82986	0.341	0.891852
positive	group_within_timepoint=6h	braycurtis	Sterile	-E. faecalis B	10	293	1.66441	0.147	0.529667	0.092357	0.854	0.891852
positive	group_within_timepoint=6h	braycurtis	Sterile	-E. faecalis A	10	293	1.65503	0.155	0.529667	0.402523	0.498	0.891852
positive	group_within_timepoint=6h	braycurtis	Sterile	-W. anitrata	10	293	1.47822	0.199	0.529667	0.0180296	0.86	0.891852
positive	group_within_timepoint=6h	braycurtis	Sterile	-S. epidermidis	10	293	1.43393	0.217	0.529667	0.00745319	0.91	0.91
positive	group_within_timepoint=6h	braycurtis	-S. vaginalis	-E. faecalis A	10	293	1.4416	0.222	0.529667	0.840548	0.581	0.891852
positive	group_within_timepoint=6h	braycurtis	-S. vaginalis	-E. faecalis B	10	293	1.36147	0.227	0.529667	14.5243	0.011	0.177333
positive	group_within_timepoint=6h	braycurtis	-W. anitrata	-S. epidermidis	10	293	1.01464	0.315	0.672	0.0623276	0.828	0.891852
positive	group_within_timepoint=6h	braycurtis	-W. anitrata	-S. pasteuri	10	293	0.9999	0.336	0.672	0.2776	0.673	0.891852
positive	group_within_timepoint=6h	braycurtis	Full community	-S. epidermidis	10	293	0.9002	0.505	0.900421	5.27338	0.108	0.6048
positive	group_within_timepoint=6h	braycurtis	-E. faecalis B	-S. epidermidis	10	293	0.784785	0.516	0.900421	0.0876411	0.712	0.891852
positive	group_within_timepoint=6h	braycurtis	Full community	-W. anitrata	10	293	0.789502	0.571	0.900421	2.30451	0.248	0.891852
positive	group_within_timepoint=6h	braycurtis	-E. faecalis A	-S. epidermidis	10	293	0.708483	0.611	0.900421	0.818819	0.465	0.891852
positive	group_within_timepoint=6h	braycurtis	-S. pasteuri	-S. epidermidis	10	293	0.628594	0.611	0.900421	0.113347	0.743	0.891852
positive	group_within_timepoint=6h	braycurtis	Full community	-S. pasteuri	10	293	0.647858	0.722	0.96432	7.25459	0.019	0.177333
positive	group_within_timepoint=6h	braycurtis	-W. anitrata	-E. faecalis B	10	293	0.52116	0.77	0.96432	0.269793	0.628	0.891852
positive	group_within_timepoint=6h	braycurtis	-W. anitrata	-E. faecalis A	10	293	0.518741	0.798	0.96432	0.240296	0.635	0.891852
positive	group_within_timepoint=6h	braycurtis	-E. faecalis A	-S. pasteuri	10	293	0.565071	0.81	0.96432	1.51809	0.311	0.891852
positive	group_within_timepoint=6h	braycurtis	-E. faecalis A	-E. faecalis B	10	293	0.513914	0.854	0.96432	1.86557	0.221	0.891852
positive	group_within_timepoint=6h	braycurtis	Full community	-E. faecalis B	10	293	0.572796	0.861	0.96432	11.1986	0.015	0.177333
positive	group_within_timepoint=6h	braycurtis	-W. anitrata	-S. vaginalis	10	293	0.503587	0.919	0.989692	1.74898	0.437	0.891852
positive	group_within_timepoint=6h	braycurtis	-E. faecalis B	-S. pasteuri	10	293	0.305224	0.961	0.996593	0.0146814	0.822	0.891852
positive	group_within_timepoint=6h	braycurtis	Full community	-E. faecalis A	10	293	0.198262	1	1	1.38273	0.434	0.891852
positive	group_within_timepoint=6h	canberra	Sterile	-S. vaginalis	10	293	1.81921	0.051	0.5544	0.519869	0.596	0.688154
positive	group_within_timepoint=6h	canberra	Full community	-S. vaginalis	10	293	1.53259	0.076	0.5544	1.38813	0.335	0.505474
positive	group_within_timepoint=6h	canberra	-S. vaginalis	-E. faecalis A	10	293	1.50755	0.079	0.5544	1.23696	0.34	0.505474
positive	group_within_timepoint=6h	canberra	-S. vaginalis	-S. epidermidis	10	293	1.46066	0.098	0.5544	0.327439	0.639	0.688154
positive	group_within_timepoint=6h	canberra	Full community	Sterile	10	293	1.43619	0.099	0.5544	2.78349	0.159	0.370462
positive	group_within_timepoint=6h	canberra	Sterile	-S. pasteuri	10	293	1.46292	0.123	0.556	1.79116	0.284	0.497
positive	group_within_timepoint=6h	canberra	Sterile	-E. faecalis A	10	293	1.32167	0.139	0.556	1.80501	0.276	0.497
positive	group_within_timepoint=6h	canberra	Sterile	-E. faecalis B	10	293	1.24674	0.176	0.600727	2.09787	0.172	0.370462
positive	group_within_timepoint=6h	canberra	Sterile	-W. anitrata	10	293	1.23139	0.199	0.600727	0.2923	0.638	0.688154
positive	group_within_timepoint=6h	canberra	Sterile	-S. epidermidis	10	293	1.19366	0.235	0.600727	0.123804	0.807	0.836889
positive	group_within_timepoint=6h	canberra	-S. vaginalis	-S. pasteuri	10	293	1.20285	0.236	0.600727	3.61462	0.116	0.370462
positive	group_within_timepoint=6h	canberra	-W. anitrata	-S. epidermidis	10	293	1.04469	0.294	0.646154	0.472559	0.52	0.688154
positive	group_within_timepoint=6h	canberra	-S. vaginalis	-E. faecalis B	10	293	1.10732	0.3	0.646154	4.70696	0.051	0.370462
positive	group_within_timepoint=6h	canberra	Full community	-W. anitrata	10	293	0.992187	0.383	0.766	3.59879	0.129	0.370462
positive	group_within_timepoint=6h	canberra	-W. anitrata	-E. faecalis A	10	293	0.996356	0.452	0.83125	3.22951	0.143	0.370462
positive	group_within_timepoint=6h	canberra	-W. anitrata	-S. pasteuri	10	293	0.836892	0.475	0.83125	0.99422	0.343	0.505474
positive	group_within_timepoint=6h	canberra	Full community	-S. epidermidis	10	293	0.932148	0.529	0.832632	4.94489	0.074	0.370462
positive	group_within_timepoint=6h	canberra	-E. faecalis A	-S. epidermidis	10	293	0.914913	0.549	0.832632	3.67074	0.124	0.370462
positive	group_within_timepoint=6h	canberra	-S. pasteuri	-S. epidermidis	10	293	0.860238	0.565	0.832632	2.24666	0.261	0.497
positive	group_within_timepoint=6h	canberra	-E. faecalis A	-S. pasteuri	10	293	0.870307	0.642	0.8988	5.61562	0.092	0.370462
positive	group_within_timepoint=6h	canberra	Full community	-S. pasteuri	10	293	0.751745	0.739	0.922783	6.98084	0.07	0.370462
positive	group_within_timepoint=6h	canberra	-W. anitrata	-E. faecalis B	10	293	0.699441	0.741	0.922783	0.265119	0.567	0.688154
positive	group_within_timepoint=6h	canberra	-E. faecalis B	-S. epidermidis	10	293	0.752011	0.758	0.922783	2.46671	0.161	0.370462
positive	group_within_timepoint=6h	canberra	-E. faecalis A	-E. faecalis B	10	293	0.739714	0.809	0.943833	8.35932	0.009	0.252
positive	group_within_timepoint=6h	canberra	Full community	-E. faecalis A	10	293	0.703492	0.9	0.99037	0.0334539	0.872	0.872
positive	group_within_timepoint=6h	canberra	Full community	-E. faecalis B	10	293	0.686378	0.928	0.99037	11.1173	0.051	0.370462
positive	group_within_timepoint=6h	canberra	-W. anitrata	-S. vaginalis	10	293	0.645623	0.955	0.99037	1.00338	0.487	0.6818
positive	group_within_timepoint=6h	canberra	-E. faecalis B	-S. pasteuri	10	293	0.585983	0.992	0.992	0.417629	0.623	0.688154
positive	group_within_timepoint=6h	euclidean	Sterile	-S. vaginalis	10	293	2.14029	0.005	0.14	0.824816	0.628	0.860696
positive	group_within_timepoint=6h	euclidean	Full community	Sterile	10	293	2.16079	0.014	0.196	1.72083	0.311	0.860696
positive	group_within_timepoint=6h	euclidean	Sterile	-E. faecalis A	10	293	1.69005	0.047	0.345333	0.0269196	0.814	0.92176
positive	group_within_timepoint=6h	euclidean	-S. vaginalis	-S. epidermidis	10	293	1.62327	0.064	0.345333	3.42001	0.39	0.860696
positive	group_within_timepoint=6h	euclidean	Sterile	-S. pasteuri	10	293	1.85354	0.065	0.345333	0.352261	0.525	0.860696
positive	group_within_timepoint=6h	euclidean	Full community	-S. vaginalis	10	293	1.57659	0.074	0.345333	0.606721	0.444	0.860696
positive	group_within_timepoint=6h	euclidean	Sterile	-E. faecalis B	10	293	1.71637	0.097	0.388	0.243618	0.695	0.860696
positive	group_within_timepoint=6h	euclidean	Sterile	-W. anitrata	10	293	1.56157	0.115	0.4025	0.0301833	0.86	0.926154
positive	group_within_timepoint=6h	euclidean	Sterile	-S. epidermidis	10	293	1.54888	0.139	0.432444	0.0658474	0.909	0.942667
positive	group_within_timepoint=6h	euclidean	-S. vaginalis	-S. pasteuri	10	293	1.43819	0.163	0.4564	6.29897	0.061	0.427
positive	group_within_timepoint=6h	euclidean	-S. vaginalis	-E. faecalis B	10	293	1.31455	0.203	0.516727	9.14189	0.035	0.326667
positive	group_within_timepoint=6h	euclidean	-W. anitrata	-S. epidermidis	10	293	1.10942	0.253	0.579385	0.00254933	0.964	0.964
positive	group_within_timepoint=6h	euclidean	Full community	-S. epidermidis	10	293	1.20524	0.269	0.579385	5.51612	0.083	0.4648
positive	group_within_timepoint=6h	euclidean	-S. vaginalis	-E. faecalis A	10	293	1.13217	0.308	0.616	1.04737	0.478	0.860696
positive	group_within_timepoint=6h	euclidean	-W. anitrata	-S. pasteuri	10	293	0.947369	0.395	0.686824	0.158948	0.707	0.860696
positive	group_within_timepoint=6h	euclidean	Full community	-W. anitrata	10	293	0.994635	0.41	0.686824	2.54631	0.236	0.860696
positive	group_within_timepoint=6h	euclidean	-E. faecalis B	-S. epidermidis	10	293	0.940086	0.417	0.686824	0.118333	0.686	0.860696
positive	group_within_timepoint=6h	euclidean	-E. faecalis A	-S. epidermidis	10	293	0.882593	0.489	0.7476	0.32218	0.642	0.860696
positive	group_within_timepoint=6h	euclidean	Full community	-E. faecalis B	10	293	0.920738	0.528	0.7476	11.8291	0.027	0.326667
positive	group_within_timepoint=6h	euclidean	Full community	-S. pasteuri	10	293	0.877986	0.534	0.7476	8.78396	0.01	0.28
positive	group_within_timepoint=6h	euclidean	-S. pasteuri	-S. epidermidis	10	293	0.703666	0.696	0.928	0.236295	0.63	0.860696
positive	group_within_timepoint=6h	euclidean	-W. anitrata	-E. faecalis B	10	293	0.669196	0.749	0.9296	0.0774953	0.823	0.92176
positive	group_within_timepoint=6h	euclidean	-E. faecalis A	-S. pasteuri	10	293	0.694439	0.801	0.9296	1.06416	0.295	0.860696
positive	group_within_timepoint=6h	euclidean	-W. anitrata	-E. faecalis A	10	293	0.662675	0.82	0.9296	0.14317	0.686	0.860696
positive	group_within_timepoint=6h	euclidean	-E. faecalis A	-E. faecalis B	10	293	0.689901	0.83	0.9296	0.97471	0.363	0.860696
positive	group_within_timepoint=6h	euclidean	-W. anitrata	-S. vaginalis	10	293	0.725237	0.889	0.957385	1.40749	0.481	0.860696
positive	group_within_timepoint=6h	euclidean	-E. faecalis B	-S. pasteuri	10	293	0.52771	0.965	1	0.0650005	0.553	0.860696
positive	group_within_timepoint=6h	euclidean	Full community	-E. faecalis A	10	293	0.50858	1	1	2.39957	0.262	0.860696
B. STRATIFIED - group effect (8 conditions) within each timepoint
Ionization mode	Distance metric	Timepoint	n. samples	n. groups	n. features used	Permutations	PERMANOVA pseudo-F	PERMANOVA p (raw)	PERMANOVA q (BH)	PERMDISP pseudo-F	PERMDISP p (raw)	PERMDISP q (BH)
positive	braycurtis	3h	40	8	293	999	2.00877	0.016	0.032	4.33296	0.077	0.154
positive	braycurtis	6h	40	8	293	999	1.10265	0.318	0.318	1.46733	0.4	0.4
positive	canberra	3h	40	8	293	999	1.62572	0.029	0.058	1.84214	0.391	0.391
positive	canberra	6h	40	8	293	999	1.04595	0.346	0.346	2.32787	0.125	0.25
positive	euclidean	3h	40	8	293	999	1.60638	0.017	0.034	3.29868	0.115	0.23
positive	euclidean	6h	40	8	293	999	1.16251	0.151	0.151	1.3012	0.415	0.415
C. PAIRWISE comparisons - condition pairs within timepoint, and 3h vs 6h within condition
Ionization mode	Comparison type	Distance metric	Level A	Level B	n. samples	n. features used	PERMANOVA pseudo-F	PERMANOVA p (raw)	PERMANOVA q (BH)	PERMDISP pseudo-F	PERMDISP p (raw)	PERMDISP q (BH)
negative	group_within_timepoint=3h	braycurtis	Full community	Sterile	10	163	7.65484	0.006	0.168	0.292824	0.479	0.973
negative	group_within_timepoint=3h	braycurtis	Sterile	-S. pasteuri	10	163	6.87107	0.021	0.174222	0.177129	0.493	0.973
negative	group_within_timepoint=3h	braycurtis	Sterile	-E. faecalis A	10	163	5.11923	0.026	0.174222	0.00439974	0.933	0.973
negative	group_within_timepoint=3h	braycurtis	Full community	-S. vaginalis	10	163	2.64889	0.039	0.174222	2.59426	0.384	0.973
negative	group_within_timepoint=3h	braycurtis	Sterile	-S. vaginalis	10	163	2.7506	0.044	0.174222	0.0646414	0.88	0.973
negative	group_within_timepoint=3h	braycurtis	-S. vaginalis	-S. pasteuri	10	163	2.84179	0.044	0.174222	1.02653	0.451	0.973
negative	group_within_timepoint=3h	braycurtis	Sterile	-E. faecalis B	10	163	3.5179	0.048	0.174222	0.114869	0.806	0.973
negative	group_within_timepoint=3h	braycurtis	Sterile	-S. epidermidis	10	163	3.33023	0.05	0.174222	0.194259	0.679	0.973
negative	group_within_timepoint=3h	braycurtis	-W. anitrata	-S. pasteuri	10	163	2.68009	0.056	0.174222	1.54686	0.273	0.973
negative	group_within_timepoint=3h	braycurtis	Full community	-W. anitrata	10	163	2.64077	0.127	0.3556	3.51971	0.111	0.973
negative	group_within_timepoint=3h	braycurtis	Sterile	-W. anitrata	10	163	2.0099	0.173	0.440364	0.233227	0.87	0.973
negative	group_within_timepoint=3h	braycurtis	-S. vaginalis	-E. faecalis A	10	163	1.43247	0.222	0.512615	0.115666	0.753	0.973
negative	group_within_timepoint=3h	braycurtis	-W. anitrata	-E. faecalis A	10	163	1.56694	0.238	0.512615	0.57277	0.472	0.973
negative	group_within_timepoint=3h	braycurtis	-W. anitrata	-S. epidermidis	10	163	0.907526	0.387	0.774	0.00101016	0.973	0.973
negative	group_within_timepoint=3h	braycurtis	-S. vaginalis	-S. epidermidis	10	163	0.820801	0.468	0.816941	0.164525	0.708	0.973
negative	group_within_timepoint=3h	braycurtis	Full community	-S. epidermidis	10	163	0.974618	0.475	0.816941	4.28667	0.126	0.973
negative	group_within_timepoint=3h	braycurtis	-E. faecalis B	-S. pasteuri	10	163	0.770136	0.496	0.816941	0.770333	0.724	0.973
negative	group_within_timepoint=3h	braycurtis	-W. anitrata	-E. faecalis B	10	163	0.656492	0.539	0.838444	0.0155216	0.867	0.973
negative	group_within_timepoint=3h	braycurtis	-S. pasteuri	-S. epidermidis	10	163	0.687191	0.608	0.861	1.52445	0.332	0.973
negative	group_within_timepoint=3h	braycurtis	-S. vaginalis	-E. faecalis B	10	163	0.544692	0.615	0.861	0.0361256	0.897	0.973
negative	group_within_timepoint=3h	braycurtis	Full community	-E. faecalis B	10	163	0.732124	0.676	0.901333	1.33469	0.704	0.973
negative	group_within_timepoint=3h	braycurtis	Full community	-E. faecalis A	10	163	0.342595	0.827	0.99	1.54447	0.226	0.973
negative	group_within_timepoint=3h	braycurtis	-E. faecalis A	-S. pasteuri	10	163	0.32263	0.856	0.99	0.462762	0.446	0.973
negative	group_within_timepoint=3h	braycurtis	-W. anitrata	-S. vaginalis	10	163	0.258449	0.917	0.99	0.206366	0.557	0.973
negative	group_within_timepoint=3h	braycurtis	Full community	-S. pasteuri	10	163	0.272753	0.928	0.99	0.0142293	0.89	0.973
negative	group_within_timepoint=3h	braycurtis	-E. faecalis B	-S. epidermidis	10	163	0.215923	0.954	0.99	0.00485279	0.948	0.973
negative	group_within_timepoint=3h	braycurtis	-E. faecalis A	-S. epidermidis	10	163	0.229524	0.974	0.99	0.546356	0.551	0.973
negative	group_within_timepoint=3h	braycurtis	-E. faecalis A	-E. faecalis B	10	163	0.193706	0.99	0.99	0.175519	0.911	0.973
negative	group_within_timepoint=3h	canberra	Full community	Sterile	10	163	4.4584	0.01	0.259	0.636004	0.452	0.966
negative	group_within_timepoint=3h	canberra	Sterile	-S. pasteuri	10	163	4.16325	0.022	0.259	0.848691	0.431	0.966
negative	group_within_timepoint=3h	canberra	Sterile	-E. faecalis A	10	163	3.08197	0.031	0.259	0.931954	0.397	0.966
negative	group_within_timepoint=3h	canberra	-S. vaginalis	-S. pasteuri	10	163	2.07067	0.037	0.259	0.151292	0.7	0.966
negative	group_within_timepoint=3h	canberra	Sterile	-E. faecalis B	10	163	2.16321	0.076	0.3745	1.28238	0.396	0.966
negative	group_within_timepoint=3h	canberra	Full community	-S. vaginalis	10	163	1.85987	0.085	0.3745	0.243929	0.81	0.966
negative	group_within_timepoint=3h	canberra	Sterile	-S. vaginalis	10	163	1.68738	0.097	0.3745	0.408692	0.554	0.966
negative	group_within_timepoint=3h	canberra	-W. anitrata	-S. pasteuri	10	163	1.99934	0.107	0.3745	0.502898	0.419	0.966
negative	group_within_timepoint=3h	canberra	Sterile	-S. epidermidis	10	163	2.19101	0.127	0.395111	2.14324	0.263	0.966
negative	group_within_timepoint=3h	canberra	Full community	-W. anitrata	10	163	1.71151	0.172	0.442909	0.263009	0.647	0.966
negative	group_within_timepoint=3h	canberra	Sterile	-W. anitrata	10	163	1.19397	0.174	0.442909	1.00286	0.623	0.966
negative	group_within_timepoint=3h	canberra	-W. anitrata	-E. faecalis A	10	163	1.48654	0.196	0.457333	0.466566	0.528	0.966
negative	group_within_timepoint=3h	canberra	-W. anitrata	-S. epidermidis	10	163	1.1016	0.32	0.689231	0.0890248	0.833	0.966
negative	group_within_timepoint=3h	canberra	-S. vaginalis	-E. faecalis A	10	163	1.09204	0.428	0.8064	1.44295	0.331	0.966
negative	group_within_timepoint=3h	canberra	-W. anitrata	-E. faecalis B	10	163	0.906149	0.432	0.8064	0.271058	0.679	0.966
negative	group_within_timepoint=3h	canberra	-S. vaginalis	-S. epidermidis	10	163	0.848375	0.514	0.8995	2.90764	0.176	0.966
negative	group_within_timepoint=3h	canberra	Full community	-S. epidermidis	10	163	0.866353	0.57	0.933333	0.0137054	0.93	0.966
negative	group_within_timepoint=3h	canberra	-E. faecalis B	-S. pasteuri	10	163	0.782654	0.6	0.933333	0.0029923	0.961	0.966
negative	group_within_timepoint=3h	canberra	-W. anitrata	-S. vaginalis	10	163	0.644666	0.679	0.9765	0.579918	0.594	0.966
negative	group_within_timepoint=3h	canberra	-S. vaginalis	-E. faecalis B	10	163	0.633692	0.729	0.9765	1.11551	0.38	0.966
negative	group_within_timepoint=3h	canberra	Full community	-E. faecalis B	10	163	0.716559	0.785	0.9765	0.00551681	0.939	0.966
negative	group_within_timepoint=3h	canberra	-S. pasteuri	-S. epidermidis	10	163	0.67138	0.788	0.9765	0.0805828	0.807	0.966
negative	group_within_timepoint=3h	canberra	-E. faecalis A	-S. pasteuri	10	163	0.626571	0.807	0.9765	0.00450754	0.966	0.966
negative	group_within_timepoint=3h	canberra	Full community	-E. faecalis A	10	163	0.641232	0.837	0.9765	0.205787	0.764	0.966
negative	group_within_timepoint=3h	canberra	Full community	-S. pasteuri	10	163	0.504871	0.969	1	0.530747	0.549	0.966
negative	group_within_timepoint=3h	canberra	-E. faecalis A	-E. faecalis B	10	163	0.362485	0.987	1	0.0218299	0.94	0.966
negative	group_within_timepoint=3h	canberra	-E. faecalis A	-S. epidermidis	10	163	0.486595	0.989	1	0.329111	0.624	0.966
negative	group_within_timepoint=3h	canberra	-E. faecalis B	-S. epidermidis	10	163	0.328666	1	1	0.783035	0.453	0.966
negative	group_within_timepoint=3h	euclidean	Full community	Sterile	10	163	5.20584	0.006	0.126	0.592269	0.327	1
negative	group_within_timepoint=3h	euclidean	Sterile	-S. pasteuri	10	163	4.61691	0.014	0.126	0.209765	0.511	1
negative	group_within_timepoint=3h	euclidean	Sterile	-E. faecalis A	10	163	3.73515	0.016	0.126	0.0010356	0.979	1
negative	group_within_timepoint=3h	euclidean	Sterile	-S. vaginalis	10	163	2.68563	0.018	0.126	0.000616864	0.982	1
negative	group_within_timepoint=3h	euclidean	Sterile	-E. faecalis B	10	163	3.03678	0.031	0.1736	0.0352012	0.898	1
negative	group_within_timepoint=3h	euclidean	Sterile	-S. epidermidis	10	163	2.61028	0.055	0.21	0.165128	0.755	1
negative	group_within_timepoint=3h	euclidean	-W. anitrata	-S. pasteuri	10	163	2.345	0.059	0.21	0.524398	0.441	1
negative	group_within_timepoint=3h	euclidean	Full community	-S. vaginalis	10	163	2.07781	0.06	0.21	3.91277	0.269	1
negative	group_within_timepoint=3h	euclidean	Sterile	-W. anitrata	10	163	2.3667	0.07	0.213818	0.000199132	1	1
negative	group_within_timepoint=3h	euclidean	Full community	-W. anitrata	10	163	2.27384	0.084	0.213818	2.82148	0.144	1
negative	group_within_timepoint=3h	euclidean	-S. vaginalis	-S. pasteuri	10	163	2.16604	0.084	0.213818	0.662689	0.462	1
negative	group_within_timepoint=3h	euclidean	-W. anitrata	-E. faecalis A	10	163	1.55763	0.193	0.450333	0.00164396	0.966	1
negative	group_within_timepoint=3h	euclidean	-S. vaginalis	-E. faecalis A	10	163	1.25331	0.307	0.661231	0.0197037	0.867	1
negative	group_within_timepoint=3h	euclidean	Full community	-S. epidermidis	10	163	1.04639	0.363	0.6776	7.29596	0.08	1
negative	group_within_timepoint=3h	euclidean	-W. anitrata	-S. epidermidis	10	163	1.05286	0.363	0.6776	1.02913	0.347	1
negative	group_within_timepoint=3h	euclidean	-W. anitrata	-E. faecalis B	10	163	0.893123	0.399	0.69825	0.095997	0.784	1
negative	group_within_timepoint=3h	euclidean	-S. vaginalis	-S. epidermidis	10	163	0.876831	0.5	0.823529	1.13121	0.332	1
negative	group_within_timepoint=3h	euclidean	-S. vaginalis	-E. faecalis B	10	163	0.663135	0.591	0.865455	0.0725494	0.82	1
negative	group_within_timepoint=3h	euclidean	-E. faecalis B	-S. pasteuri	10	163	0.739691	0.606	0.865455	0.62525	0.689	1
negative	group_within_timepoint=3h	euclidean	-S. pasteuri	-S. epidermidis	10	163	0.737991	0.656	0.865455	1.78802	0.224	1
negative	group_within_timepoint=3h	euclidean	-W. anitrata	-S. vaginalis	10	163	0.625684	0.663	0.865455	0.0103578	0.878	1
negative	group_within_timepoint=3h	euclidean	Full community	-E. faecalis B	10	163	0.795054	0.68	0.865455	1.6646	0.504	1
negative	group_within_timepoint=3h	euclidean	-E. faecalis A	-S. pasteuri	10	163	0.625002	0.765	0.931304	0.467128	0.408	1
negative	group_within_timepoint=3h	euclidean	Full community	-E. faecalis A	10	163	0.556677	0.812	0.947333	2.43495	0.109	1
negative	group_within_timepoint=3h	euclidean	Full community	-S. pasteuri	10	163	0.550251	0.887	0.969	0.12366	0.745	1
negative	group_within_timepoint=3h	euclidean	-E. faecalis A	-E. faecalis B	10	163	0.466019	0.955	0.969	0.107603	0.891	1
negative	group_within_timepoint=3h	euclidean	-E. faecalis B	-S. epidermidis	10	163	0.47789	0.957	0.969	0.0587034	0.809	1
negative	group_within_timepoint=3h	euclidean	-E. faecalis A	-S. epidermidis	10	163	0.496901	0.969	0.969	0.995886	0.337	1
negative	group_within_timepoint=6h	braycurtis	Full community	Sterile	10	163	6.14477	0.005	0.077	5.40478	0.011	0.154
negative	group_within_timepoint=6h	braycurtis	Sterile	-E. faecalis A	10	163	4.93763	0.007	0.077	0.862709	0.431	0.748632
negative	group_within_timepoint=6h	braycurtis	Sterile	-S. vaginalis	10	163	5.91859	0.009	0.077	4.13506	0.306	0.728
negative	group_within_timepoint=6h	braycurtis	Sterile	-W. anitrata	10	163	3.95658	0.011	0.077	0.147199	0.809	0.939077
negative	group_within_timepoint=6h	braycurtis	Sterile	-S. pasteuri	10	163	4.77016	0.017	0.0886667	0.0587784	0.687	0.874364
negative	group_within_timepoint=6h	braycurtis	Sterile	-E. faecalis B	10	163	4.67458	0.019	0.0886667	0.0886317	0.659	0.874364
negative	group_within_timepoint=6h	braycurtis	Sterile	-S. epidermidis	10	163	3.26643	0.046	0.184	1.03159	0.368	0.728
negative	group_within_timepoint=6h	braycurtis	-S. vaginalis	-S. epidermidis	10	163	1.91428	0.117	0.382667	2.64687	0.39	0.728
negative	group_within_timepoint=6h	braycurtis	Full community	-S. vaginalis	10	163	1.88399	0.123	0.382667	0.453618	0.508	0.748632
negative	group_within_timepoint=6h	braycurtis	-S. vaginalis	-S. pasteuri	10	163	1.6446	0.205	0.523385	5.05957	0.021	0.196
negative	group_within_timepoint=6h	braycurtis	Full community	-W. anitrata	10	163	1.3465	0.232	0.523385	2.63293	0.183	0.728
negative	group_within_timepoint=6h	braycurtis	-S. vaginalis	-E. faecalis B	10	163	1.41084	0.235	0.523385	5.98333	0.044	0.2464
negative	group_within_timepoint=6h	braycurtis	-W. anitrata	-S. epidermidis	10	163	1.49636	0.243	0.523385	0.157317	0.787	0.939077
negative	group_within_timepoint=6h	braycurtis	-S. vaginalis	-E. faecalis A	10	163	1.21189	0.338	0.653333	1.14096	0.492	0.748632
negative	group_within_timepoint=6h	braycurtis	-W. anitrata	-S. pasteuri	10	163	0.954757	0.35	0.653333	0.0224671	0.869	0.939077
negative	group_within_timepoint=6h	braycurtis	Full community	-S. pasteuri	10	163	0.913651	0.375	0.65625	6.35572	0.005	0.14
negative	group_within_timepoint=6h	braycurtis	Full community	-S. epidermidis	10	163	0.935507	0.424	0.683789	3.47547	0.178	0.728
negative	group_within_timepoint=6h	braycurtis	-E. faecalis B	-S. epidermidis	10	163	0.782498	0.461	0.683789	0.6697	0.319	0.728
negative	group_within_timepoint=6h	braycurtis	-W. anitrata	-E. faecalis B	10	163	0.831539	0.464	0.683789	0.0111719	0.945	0.965
negative	group_within_timepoint=6h	braycurtis	-E. faecalis A	-S. epidermidis	10	163	0.692629	0.567	0.788	0.0283387	0.872	0.939077
negative	group_within_timepoint=6h	braycurtis	-W. anitrata	-E. faecalis A	10	163	0.770317	0.591	0.788	0.270087	0.554	0.7756
negative	group_within_timepoint=6h	braycurtis	-W. anitrata	-S. vaginalis	10	163	0.630544	0.648	0.804696	1.73464	0.464	0.748632
negative	group_within_timepoint=6h	braycurtis	Full community	-E. faecalis B	10	163	0.698564	0.661	0.804696	6.59696	0.039	0.2464
negative	group_within_timepoint=6h	braycurtis	-S. pasteuri	-S. epidermidis	10	163	0.484376	0.702	0.819	0.673057	0.288	0.728
negative	group_within_timepoint=6h	braycurtis	-E. faecalis A	-S. pasteuri	10	163	0.466825	0.793	0.88816	0.698398	0.362	0.728
negative	group_within_timepoint=6h	braycurtis	-E. faecalis A	-E. faecalis B	10	163	0.286753	0.878	0.945538	0.782859	0.283	0.728
negative	group_within_timepoint=6h	braycurtis	-E. faecalis B	-S. pasteuri	10	163	0.14932	0.924	0.948	0.00342562	0.965	0.965
negative	group_within_timepoint=6h	braycurtis	Full community	-E. faecalis A	10	163	0.144365	0.948	0.948	2.36805	0.273	0.728
negative	group_within_timepoint=6h	canberra	Full community	Sterile	10	163	2.55797	0.016	0.294	0.476934	0.631	0.820522
negative	group_within_timepoint=6h	canberra	Sterile	-S. pasteuri	10	163	2.4808	0.031	0.294	1.70871	0.252	0.654182
negative	group_within_timepoint=6h	canberra	Sterile	-E. faecalis A	10	163	1.93098	0.036	0.294	0.0115279	0.944	0.977
negative	group_within_timepoint=6h	canberra	Sterile	-S. vaginalis	10	163	2.35659	0.042	0.294	0.308834	0.674	0.820522
negative	group_within_timepoint=6h	canberra	Sterile	-E. faecalis B	10	163	2.09124	0.058	0.3248	5.40654	0.067	0.2765
negative	group_within_timepoint=6h	canberra	Sterile	-W. anitrata	10	163	1.7034	0.075	0.35	0.37688	0.666	0.820522
negative	group_within_timepoint=6h	canberra	Sterile	-S. epidermidis	10	163	1.7465	0.107	0.428	0.330495	0.655	0.820522
negative	group_within_timepoint=6h	canberra	Full community	-S. vaginalis	10	163	1.49632	0.137	0.4795	10.4045	0.072	0.2765
negative	group_within_timepoint=6h	canberra	Full community	-W. anitrata	10	163	1.37814	0.169	0.525778	4.48135	0.079	0.2765
negative	group_within_timepoint=6h	canberra	-W. anitrata	-S. epidermidis	10	163	1.20694	0.255	0.64	0.0965372	0.826	0.92512
negative	group_within_timepoint=6h	canberra	Full community	-E. faecalis B	10	163	1.18352	0.263	0.64	43.4811	0.005	0.07
negative	group_within_timepoint=6h	canberra	-S. vaginalis	-S. epidermidis	10	163	1.11351	0.296	0.64	0.00941809	0.977	0.977
negative	group_within_timepoint=6h	canberra	Full community	-S. pasteuri	10	163	1.1241	0.318	0.64	11.6387	0.031	0.217
negative	group_within_timepoint=6h	canberra	-W. anitrata	-S. pasteuri	10	163	1.10316	0.32	0.64	0.0487945	0.814	0.92512
negative	group_within_timepoint=6h	canberra	-W. anitrata	-E. faecalis B	10	163	1.02222	0.382	0.69825	0.441795	0.553	0.820522
negative	group_within_timepoint=6h	canberra	Full community	-S. epidermidis	10	163	1.05019	0.399	0.69825	5.46083	0.136	0.423111
negative	group_within_timepoint=6h	canberra	-S. vaginalis	-S. pasteuri	10	163	0.948552	0.468	0.743556	1.55233	0.31	0.667692
negative	group_within_timepoint=6h	canberra	-W. anitrata	-E. faecalis A	10	163	1.00198	0.478	0.743556	0.660824	0.55	0.820522
negative	group_within_timepoint=6h	canberra	-S. vaginalis	-E. faecalis A	10	163	0.929379	0.523	0.766667	0.636431	0.547	0.820522
negative	group_within_timepoint=6h	canberra	-E. faecalis A	-S. pasteuri	10	163	0.880148	0.552	0.766667	1.65854	0.306	0.667692
negative	group_within_timepoint=6h	canberra	-S. vaginalis	-E. faecalis B	10	163	0.819411	0.575	0.766667	11.1713	0.021	0.196
negative	group_within_timepoint=6h	canberra	-E. faecalis A	-E. faecalis B	10	163	0.795041	0.616	0.784	8.27892	0.052	0.2765
negative	group_within_timepoint=6h	canberra	-E. faecalis B	-S. epidermidis	10	163	0.745083	0.649	0.790087	6.14811	0.005	0.07
negative	group_within_timepoint=6h	canberra	-E. faecalis A	-S. epidermidis	10	163	0.746648	0.689	0.803833	0.340623	0.67	0.820522
negative	group_within_timepoint=6h	canberra	-W. anitrata	-S. vaginalis	10	163	0.589894	0.784	0.87808	0.101941	0.926	0.977
negative	group_within_timepoint=6h	canberra	-S. pasteuri	-S. epidermidis	10	163	0.674109	0.831	0.894923	0.975598	0.471	0.820522
negative	group_within_timepoint=6h	canberra	-E. faecalis B	-S. pasteuri	10	163	0.511037	0.937	0.962	0.672445	0.462	0.820522
negative	group_within_timepoint=6h	canberra	Full community	-E. faecalis A	10	163	0.539745	0.962	0.962	2.58398	0.257	0.654182
negative	group_within_timepoint=6h	euclidean	Full community	Sterile	10	163	6.10564	0.004	0.0606667	3.16017	0.021	0.196
negative	group_within_timepoint=6h	euclidean	Sterile	-S. pasteuri	10	163	4.35754	0.006	0.0606667	0.616852	0.256	0.704667
negative	group_within_timepoint=6h	euclidean	Sterile	-S. epidermidis	10	163	3.40887	0.007	0.0606667	0.00707415	0.929	0.953
negative	group_within_timepoint=6h	euclidean	Sterile	-S. vaginalis	10	163	6.1694	0.009	0.0606667	2.74882	0.302	0.704667
negative	group_within_timepoint=6h	euclidean	Sterile	-E. faecalis A	10	163	4.77592	0.012	0.0606667	0.0784479	0.672	0.9184
negative	group_within_timepoint=6h	euclidean	Sterile	-W. anitrata	10	163	4.02787	0.013	0.0606667	0.00634151	0.953	0.953
negative	group_within_timepoint=6h	euclidean	Sterile	-E. faecalis B	10	163	4.36441	0.016	0.064	0.309194	0.51	0.751579
negative	group_within_timepoint=6h	euclidean	Full community	-S. vaginalis	10	163	1.99506	0.089	0.289333	0.0842547	0.817	0.9184
negative	group_within_timepoint=6h	euclidean	-S. vaginalis	-S. epidermidis	10	163	1.92752	0.093	0.289333	4.19953	0.385	0.70875
negative	group_within_timepoint=6h	euclidean	Full community	-W. anitrata	10	163	1.80281	0.111	0.3108	1.97099	0.267	0.704667
negative	group_within_timepoint=6h	euclidean	-S. vaginalis	-S. pasteuri	10	163	1.89265	0.148	0.359692	7.37192	0.021	0.196
negative	group_within_timepoint=6h	euclidean	-W. anitrata	-S. epidermidis	10	163	1.67207	0.166	0.359692	0.0218679	0.914	0.953
negative	group_within_timepoint=6h	euclidean	-S. vaginalis	-E. faecalis A	10	163	1.46114	0.167	0.359692	1.70392	0.405	0.70875
negative	group_within_timepoint=6h	euclidean	-W. anitrata	-S. pasteuri	10	163	1.29827	0.225	0.444267	0.264278	0.487	0.751579
negative	group_within_timepoint=6h	euclidean	-S. vaginalis	-E. faecalis B	10	163	1.49338	0.238	0.444267	5.97152	0.09	0.42
negative	group_within_timepoint=6h	euclidean	-W. anitrata	-E. faecalis A	10	163	1.16418	0.305	0.509895	0.0879408	0.733	0.9184
negative	group_within_timepoint=6h	euclidean	-W. anitrata	-E. faecalis B	10	163	1.05546	0.315	0.509895	0.115393	0.771	0.9184
negative	group_within_timepoint=6h	euclidean	Full community	-S. epidermidis	10	163	1.11003	0.334	0.509895	4.47817	0.089	0.42
negative	group_within_timepoint=6h	euclidean	Full community	-S. pasteuri	10	163	1.04688	0.346	0.509895	7.57102	0.005	0.14
negative	group_within_timepoint=6h	euclidean	-W. anitrata	-S. vaginalis	10	163	1.06347	0.385	0.539	1.63217	0.507	0.751579
negative	group_within_timepoint=6h	euclidean	Full community	-E. faecalis B	10	163	0.989648	0.487	0.623304	6.25493	0.045	0.315
negative	group_within_timepoint=6h	euclidean	-E. faecalis B	-S. epidermidis	10	163	0.8316	0.506	0.623304	0.585986	0.36	0.70875
negative	group_within_timepoint=6h	euclidean	-E. faecalis A	-S. epidermidis	10	163	0.814495	0.512	0.623304	0.0619449	0.82	0.9184
negative	group_within_timepoint=6h	euclidean	-S. pasteuri	-S. epidermidis	10	163	0.612915	0.699	0.80528	1.08806	0.191	0.704667
negative	group_within_timepoint=6h	euclidean	-E. faecalis A	-S. pasteuri	10	163	0.660397	0.719	0.80528	1.14427	0.264	0.704667
negative	group_within_timepoint=6h	euclidean	Full community	-E. faecalis A	10	163	0.604479	0.819	0.875	2.09973	0.295	0.704667
negative	group_within_timepoint=6h	euclidean	-E. faecalis B	-S. pasteuri	10	163	0.407591	0.851	0.875	0.0588315	0.82	0.9184
negative	group_within_timepoint=6h	euclidean	-E. faecalis A	-E. faecalis B	10	163	0.525241	0.875	0.875	0.711181	0.348	0.70875
D. STRATIFIED - group effect (8 conditions) within each timepoint
Ionization mode	Distance metric	Timepoint	n. samples	n. groups	n. features used	Permutations	PERMANOVA pseudo-F	PERMANOVA p (raw)	PERMANOVA q (BH)	PERMDISP pseudo-F	PERMDISP p (raw)	PERMDISP q (BH)
negative	braycurtis	3h	40	8	163	999	1.8714	0.022	0.022	0.4994	0.914	0.914
negative	braycurtis	6h	40	8	163	999	1.99368	0.012	0.022	2.06151	0.222	0.444
negative	canberra	3h	40	8	163	999	1.52196	0.048	0.095	0.317303	0.959	0.959
negative	canberra	6h	40	8	163	999	1.32654	0.095	0.095	2.10754	0.229	0.458
negative	euclidean	3h	40	8	163	999	1.65824	0.01	0.01	0.525605	0.897	0.897
negative	euclidean	6h	40	8	163	999	2.03777	0.001	0.002	1.52543	0.397	0.794
E. GLOBAL - omnibus group and timepoint effects across all samples (single model per ionization mode and distance metric)
Ionization mode	Distance metric	Factor	n. samples	n. levels	n. features used	Permutations	PERMANOVA pseudo-F	PERMANOVA p (raw)	PERMANOVA q (BH)	PERMDISP pseudo-F	PERMDISP p (raw)	PERMDISP q (BH)
positive	braycurtis	group	80	16	293	999	6.42835	0.001	0.001	7.71879	0.001	0.003
positive	braycurtis	timepoint	80	2	293	999	63.2005	0.001	0.001	59.5348	0.001	0.001
positive	euclidean	group	80	16	293	999	3.97837	0.001	0.001	4.90664	0.003	0.003
positive	euclidean	timepoint	80	2	293	999	36.8059	0.001	0.001	41.9323	0.001	0.001
positive	canberra	group	80	16	293	999	5.08599	0.001	0.001	4.89076	0.003	0.003
positive	canberra	timepoint	80	2	293	999	51.049	0.001	0.001	44.4861	0.001	0.001
negative	braycurtis	group	80	16	163	999	12.8989	0.001	0.001	3.27278	0.04	0.12
negative	braycurtis	timepoint	80	2	163	999	143.404	0.001	0.001	46.8086	0.001	0.001
negative	euclidean	group	80	16	163	999	7.52541	0.001	0.001	2.42453	0.08	0.12
negative	euclidean	timepoint	80	2	163	999	76.4613	0.001	0.001	20.7755	0.001	0.001
negative	canberra	group	80	16	163	999	7.97441	0.001	0.001	1.77384	0.245	0.245
negative	canberra	timepoint	80	2	163	999	89.8125	0.001	0.001	26.5841	0.001	0.001
