## Supplementary_Table_S5_strain_dropout_PLSDA_VIP for "Metabolite co-variation networks reveal keystone functions and an emergent pathogen state in the human urobiome"

### Sheet: Table_S5
A. MODEL SUMMARY - PLS-DA fit statistics by ionization mode and timepoint
Ionization mode	Timepoint	n samples	n features (post-filter)	n components	LV1 variance explained (% of total X)	LV2 variance explained (% of total X)	Q2 (leave-one-out CV)
positive	3h	40	293	5	33.08	7.8	-0.128
positive	6h	40	293	5	8.96	18.05	-0.062
negative	3h	40	163	5	26.58	12.67	-0.115
negative	6h	40	163	5	18.38	19.17	-0.043
B. VIP FEATURES (VIP > 1.0) - ranked by VIP score within each ionization mode x timepoint
Ionization mode	Timepoint	Feature ID	Annotation	VIP score	Loading LV1	Loading LV2	Dominant condition (highest mean intensity)	MSI annotation confidence level
positive	3h	2477	Creatinine	3.18	0.0673	-0.0285	S. epidermidis dropout	Level 2
positive	3h	7664	C8H13N3O4	2.988	-0.117	0.2806	S. vaginalis dropout	Level 4
positive	3h	1810	C7H12FNO2S	2.773	-0.0488	-0.1287	Sterile	Level 4
positive	3h	6885	5-Amino-1-methyl-2-piperidinone	2.647	0.0395	0.2768	W. anitrata dropout	Level 2
positive	3h	9548	Citrulline	2.639	0.0536	0.2298	W. anitrata dropout	Level 2
positive	3h	8493	feature 8493	2.404	0.0743	0.2021	Full community	Level 5
positive	3h	8385	Homocitrulline	2.125	0.0389	0.212	W. anitrata dropout	Level 2
positive	3h	2065	C17H31N3O6S2	2.026	-0.0266	0.1302	S. epidermidis dropout	Level 4
positive	3h	4808	C11H14N2OS	2.025	0.1218	-0.0697	S. pasteuri dropout	Level 4
positive	3h	3883	C8H16N2O3	1.99	-0.1639	0.1285	W. anitrata dropout	Level 4
positive	3h	8407	N-alpha-Acetyl-L-lysine	1.934	0.0499	0.1237	W. anitrata dropout	Level 2
positive	3h	10363	2-amino-3-{[(2-amino-2-carboxyethyl)sulfanyl]disulfanyl}propanoic acid	1.926	0.1374	0.0084	Full community	Level 3
positive	3h	1163	C8H11ClFNO	1.924	-0.0401	0.0523	S. vaginalis dropout	Level 4
positive	3h	10474	C8H15N3O4	1.882	0.1001	0.1436	Full community	Level 4
positive	3h	2213	C8H12N4O4	1.846	0.1097	-0.1163	Full community	Level 4
positive	3h	5951	1-Phenylethanol	1.822	0.0726	0.1445	Full community	Level 2
positive	3h	2980	Isoleucine-Glutamic Acid	1.802	0.0518	-0.0909	S. pasteuri dropout	Level 2
positive	3h	2862	(1R,2S)-(-)-3,4-Dihydroxynorephedrine	1.764	0.0451	-0.0136	Full community	Level 2
positive	3h	5624	C10H13N3O3	1.755	-0.0621	0.0376	S. vaginalis dropout	Level 4
positive	3h	10506	Carglumic acid	1.736	0.0512	0.1556	Full community	Level 2
positive	3h	15821	Putrescin	1.727	-0.0764	0.1624	S. vaginalis dropout	Level 2
positive	3h	3918	N-Acetylaspartic acid	1.709	0.0439	0.1557	Full community	Level 2
positive	3h	2361	10-methylacridone	1.701	-0.0346	-0.042	S. epidermidis dropout	Level 2
positive	3h	13820	Arginine	1.689	0.0393	0.1454	Full community	Level 2
positive	3h	7170	C7H13N3O5	1.684	0.1991	-0.0555	Full community	Level 4
positive	3h	4155	C11H14N2O5S	1.603	0.0433	-0.1206	S. pasteuri dropout	Level 4
positive	3h	1512	C10H15ClN2O2	1.577	0.1307	-0.002	Full community	Level 4
positive	3h	8344	Glucosamine	1.57	-0.0104	0.0435	E. faecalis A dropout	Level 2
positive	3h	1232	feature 1232	1.547	0.0416	-0.024	S. pasteuri dropout	Level 5
positive	3h	2845	Methionine	1.543	0.1752	-0.0613	S. pasteuri dropout	Level 2
positive	3h	8287	C9H12N6O7S	1.534	0.0141	-0.0432	W. anitrata dropout	Level 4
positive	3h	10650	Ureidosuccinic acid	1.524	0.0605	0.1274	Full community	Level 2
positive	3h	5160	C10H11N3O2	1.481	-0.0067	-0.0327	E. faecalis A dropout	Level 4
positive	3h	5124	N-Acetylglucosamine	1.471	0.0841	0.013	S. pasteuri dropout	Level 5
positive	3h	9494	C8H8N2O5S2	1.466	-0.0106	-0.0645	Sterile	Level 4
positive	3h	9430	Pyramin	1.437	-0.0264	0.033	W. anitrata dropout	Level 3
positive	3h	3492	C4H10N4O2	1.423	0.1215	0.0284	Full community	Level 4
positive	3h	1188	Dimethyl sulfoxide	1.393	0.0835	0.0181	Full community	Level 2
positive	3h	6081	2-Acetamido-2-Deoxy-D-Mannopyranose	1.388	0.0384	-0.0065	S. pasteuri dropout	Level 3
positive	3h	167	C18H26I3N3O9	1.387	-0.0205	-0.05	Sterile	Level 4
positive	3h	3459	feature 3459	1.372	0.012	0.1603	W. anitrata dropout	Level 5
positive	3h	4484	N-Acetyl-Histidine	1.368	-0.133	0.063	Sterile	Level 2
positive	3h	2271	C3H9NO2	1.338	0.1275	-0.0311	S. pasteuri dropout	Level 4
positive	3h	7898	C5H10N2O3	1.31	0.017	0.1316	W. anitrata dropout	Level 4
positive	3h	10815	C12H20N2O8	1.285	0.1211	-0.0844	Full community	Level 4
positive	3h	219	C43H42O25	1.281	0.0101	-0.0319	E. faecalis B dropout	Level 4
positive	3h	10652	Aspartic acid	1.252	0.1744	-0.0397	Full community	Level 3
positive	3h	2996	C7H15NO2	1.24	0.0347	-0.079	S. pasteuri dropout	Level 4
positive	3h	6335	Glutamic acid_Acetaldehyde	1.234	0.0482	0.0149	S. pasteuri dropout	Level 2
positive	3h	6851	C4H7N3O3	1.212	-0.1115	0.065	Sterile	Level 4
positive	3h	961	C10H22N2O4S	1.21	0.0335	-0.0095	E. faecalis B dropout	Level 4
positive	3h	1704	feature 1704	1.205	-0.0099	0.0642	S. vaginalis dropout	Level 5
positive	3h	10872	C7H16F3N3	1.201	0.1007	-0.0809	S. pasteuri dropout	Level 4
positive	3h	1966	C19H19N3O5	1.192	0.053	-0.0972	S. pasteuri dropout	Level 4
positive	3h	3875	C8H9NO5S	1.182	-0.1197	0.016	Sterile	Level 4
positive	3h	6346	C11H14N2O3	1.165	0.0715	-0.0898	S. pasteuri dropout	Level 4
positive	3h	91	C33H22O13	1.151	-0.0423	0.0492	S. vaginalis dropout	Level 4
positive	3h	471	C47H83N13O8	1.15	-0.0068	-0.0696	Sterile	Level 4
positive	3h	7429	4-Aminobutanoate	1.132	-0.0398	-0.0079	Sterile	Level 2
positive	3h	9802	Allantoic acid	1.126	0.1353	-0.0599	S. pasteuri dropout	Level 2
positive	3h	488	C22H42N8O7	1.125	-0.0185	-0.0498	Sterile	Level 4
positive	3h	1217	feature 1217	1.12	0.0502	-0.0389	Full community	Level 5
positive	3h	1633	feature 1633	1.118	0.0836	-0.0348	S. pasteuri dropout	Level 5
positive	3h	1082	feature 1082	1.117	0.094	-0.087	Full community	Level 5
positive	3h	9290	C5H10O2S	1.113	-0.0112	-0.0418	S. pasteuri dropout	Level 4
positive	3h	4232	C48H42O6	1.108	0.0367	0.0086	S. epidermidis dropout	Level 4
positive	3h	8729	Serine_pyruvate	1.108	0.1059	-0.0303	Full community	Level 2
positive	3h	3655	C14H24N2O7	1.105	0.0982	-0.0368	S. pasteuri dropout	Level 4
positive	3h	2452	C8H14N6O2	1.1	0.0462	-0.1065	S. epidermidis dropout	Level 4
positive	3h	4771	C19H19N3O3	1.099	0.1074	-0.0288	S. pasteuri dropout	Level 4
positive	3h	8304	Acetyl-beta-alanine	1.096	0.0232	0.0598	Full community	Level 2
positive	3h	1567	feature 1567	1.094	0.129	-0.088	Full community	Level 5
positive	3h	10762	Citric acid_L-threonine	1.083	0.0946	-0.0676	Full community	Level 2
positive	3h	6333	C11H16N2O6S	1.083	0.0634	-0.0845	S. pasteuri dropout	Level 4
positive	3h	290	C63H86O6	1.08	0.0327	0.0079	W. anitrata dropout	Level 4
positive	3h	8097	N-Acetyl-L-cysteine	1.074	0.092	-0.0347	Full community	Level 3
positive	3h	2899	C7H13NO5	1.068	0.086	0.0299	Full community	Level 4
positive	3h	2562	N,N-Dimethylformamide	1.068	0.0666	-0.0502	S. pasteuri dropout	Level 2
positive	3h	3553	feature 3553	1.062	-0.0218	0.1378	W. anitrata dropout	Level 5
positive	3h	2357	C15H13N7O2	1.061	-0.0383	0.0336	S. vaginalis dropout	Level 4
positive	3h	5580	Valine	1.055	0.0974	-0.0073	Full community	Level 2
positive	3h	4781	feature 4781	1.052	0.0934	-0.0151	E. faecalis A dropout	Level 5
positive	3h	2526	C20H18N2O3	1.052	0.0892	-0.0801	S. pasteuri dropout	Level 4
positive	3h	3893	N-[2-(2-methyl-1H-1,3-benzodiazol-1-yl)ethyl]-4-(2-oxoimidazolidin-1-yl)piperidine-1-carboxamide	1.046	0.1188	-0.0954	Full community	Level 2
positive	3h	4937	feature 4937	1.035	0.048	0.0323	Full community	Level 5
positive	3h	2999	feature 2999	1.031	0.0426	-0.0815	S. pasteuri dropout	Level 5
positive	3h	10723	C14H15ClN4O4S	1.027	0.0623	-0.0547	S. pasteuri dropout	Level 4
positive	3h	5756	feature 5756	1.024	0.0925	-0.07	Full community	Level 5
positive	3h	6487	C4H10N4O3	1.013	0.1017	-0.0536	S. pasteuri dropout	Level 4
positive	3h	4944	C7H19N3O4S	1.012	0.0927	-0.0807	S. pasteuri dropout	Level 4
positive	3h	1639	feature 1639	1.005	0.091	-0.0477	S. pasteuri dropout	Level 5
positive	3h	4906	C11H12N2O4S	1.004	0.0601	0.0363	Full community	Level 4
positive	3h	5152	C7H17N3O4	1.002	0.0332	-0.0654	S. pasteuri dropout	Level 4
positive	6h	660	feature 660	3.373	-0.1617	0.0898	Sterile	Level 4
positive	6h	10650	Ureidosuccinic acid	3.198	0.3171	0.0649	E. faecalis B dropout	Level 2
positive	6h	7429	4-Aminobutanoate	3.182	-0.3218	-0.0039	Sterile	Level 2
positive	6h	8407	N-alpha-Acetyl-L-lysine	2.833	0.2619	0.0533	W. anitrata dropout	Level 2
positive	6h	6885	5-Amino-1-methyl-2-piperidinone	2.692	0.1938	0.1146	S. epidermidis dropout	Level 2
positive	6h	1163	C8H11ClFNO	2.524	-0.0701	0.05	Full community	Level 4
positive	6h	9548	Citrulline	2.492	0.1997	0.0707	W. anitrata dropout	Level 2
positive	6h	846	feature 846	2.455	0.1732	0.0273	W. anitrata dropout	Level 5
positive	6h	3553	feature 3553	2.447	0.0125	0.089	S. epidermidis dropout	Level 5
positive	6h	12595	C12H28N4O4	2.426	-0.0734	-0.0274	S. epidermidis dropout	Level 4
positive	6h	4486	feature 4486	2.399	-0.1023	0.1455	W. anitrata dropout	Level 5
positive	6h	2562	N,N-Dimethylformamide	2.381	-0.1642	0.2496	S. vaginalis dropout	Level 2
positive	6h	9418	Aminoguanidine	2.249	0.0605	0.1202	S. vaginalis dropout	Level 2
positive	6h	6137	Carnitine	2.237	-0.2577	-0.0656	Sterile	Level 2
positive	6h	3492	C4H10N4O2	2.15	0.052	0.0901	S. epidermidis dropout	Level 4
positive	6h	295	C56H84N2O8	2.13	-0.0565	0.0422	E. faecalis B dropout	Level 4
positive	6h	132	C49H85N5O12	2.126	0.0082	0.0023	E. faecalis A dropout	Level 4
positive	6h	2213	C8H12N4O4	2.083	0.041	-0.0037	S. epidermidis dropout	Level 4
positive	6h	4774	C10H17N3O5	2.069	-0.1589	0.1524	S. vaginalis dropout	Level 4
positive	6h	958	C24H21F3N4O2	2.06	-0.106	0.0356	S. vaginalis dropout	Level 4
positive	6h	3459	feature 3459	2.018	0.014	0.0914	S. epidermidis dropout	Level 5
positive	6h	2065	C17H31N3O6S2	2.013	0.0899	-0.1452	S. pasteuri dropout	Level 4
positive	6h	9179	C6H11N3O4	1.992	0.1109	-0.0138	S. pasteuri dropout	Level 4
positive	6h	848	2,8-Quinolinediol	1.979	0.1583	0.0635	Full community	Level 2
positive	6h	5368	C8H20O4SSi	1.942	0.1637	-0.1572	Full community	Level 4
positive	6h	9746	Acetylputrescine	1.919	0.1749	-0.0232	Full community	Level 2
positive	6h	15821	Putrescin	1.843	-0.0371	0.1216	S. vaginalis dropout	Level 2
positive	6h	4906	C11H12N2O4S	1.779	0.0346	-0.0076	S. pasteuri dropout	Level 4
positive	6h	8516	Acetylalanine	1.736	-0.1282	-0.0066	W. anitrata dropout	Level 2
positive	6h	91	C33H22O13	1.725	-0.0254	0.063	W. anitrata dropout	Level 4
positive	6h	8646	Galactosamine	1.695	0.0267	-0.0467	S. epidermidis dropout	Level 2
positive	6h	2284	Indole-3-acetamide	1.682	0.1835	-0.0549	S. pasteuri dropout	Level 2
positive	6h	4232	C48H42O6	1.679	-0.0842	0.1397	Full community	Level 4
positive	6h	416	feature 416	1.666	0.0489	-0.0127	W. anitrata dropout	Level 5
positive	6h	8287	C9H12N6O7S	1.653	0.1575	-0.1058	Full community	Level 4
positive	6h	858	feature 858	1.627	-0.1372	0.1155	S. vaginalis dropout	Level 5
positive	6h	4746	C35H33N3O5	1.587	-0.161	0.2107	S. vaginalis dropout	Level 4
positive	6h	471	C47H83N13O8	1.58	0.0124	0.0618	S. vaginalis dropout	Level 4
positive	6h	10398	C7H13N3O5S2	1.563	-0.1123	0.1693	S. vaginalis dropout	Level 4
positive	6h	3060	Tyrosine	1.533	-0.2053	-0.0572	Sterile	Level 2
positive	6h	8069	feature 8069	1.519	-0.1883	0.1379	Sterile	Level 5
positive	6h	8493	feature 8493	1.518	0.1423	-0.1473	Full community	Level 5
positive	6h	4420	Methylcinnamate	1.489	-0.1617	0.1716	S. vaginalis dropout	Level 2
positive	6h	2361	10-methylacridone	1.482	-0.0661	-0.0224	Sterile	Level 2
positive	6h	8907	feature 8907	1.466	-0.0744	0.114	S. vaginalis dropout	Level 5
positive	6h	4733	Methyl indole	1.44	-0.1532	0.1162	W. anitrata dropout	Level 5
positive	6h	2420	Timonacic	1.429	0.161	-0.1872	S. pasteuri dropout	Level 2
positive	6h	163	C34H42O18	1.42	-0.0235	-0.0164	E. faecalis A dropout	Level 4
positive	6h	290	C63H86O6	1.389	0.0013	0.0241	S. pasteuri dropout	Level 4
positive	6h	1259	C27H44N8O8S2	1.379	-0.1418	0.1956	W. anitrata dropout	Level 4
positive	6h	3918	N-Acetylaspartic acid	1.364	-0.0261	0.0891	S. vaginalis dropout	Level 2
positive	6h	6229	feature 6229	1.352	-0.008	-0.0042	S. vaginalis dropout	Level 5
positive	6h	7730	C8H14N2O4	1.296	0.1098	-0.1251	S. pasteuri dropout	Level 4
positive	6h	8832	C8H6N2O3S2	1.284	0.0106	0.0105	S. vaginalis dropout	Level 4
positive	6h	4808	C11H14N2OS	1.278	-0.1045	0.1598	S. vaginalis dropout	Level 4
positive	6h	4054	Diethanolamine	1.25	0.0605	-0.0696	Full community	Level 2
positive	6h	2477	Creatinine	1.237	0.0006	0.0541	S. vaginalis dropout	Level 2
positive	6h	3097	C11H20N4O4	1.235	0.0667	-0.0821	S. pasteuri dropout	Level 4
positive	6h	317	feature 317	1.235	-0.0819	0.0173	Sterile	Level 5
positive	6h	6275	feature 6275	1.235	-0.0052	0.1068	W. anitrata dropout	Level 5
positive	6h	8304	Acetyl-beta-alanine	1.204	-0.1261	0.1567	S. vaginalis dropout	Level 2
positive	6h	6117	feature 6117	1.196	-0.0257	0.1114	S. vaginalis dropout	Level 5
positive	6h	1643	C15H13N2O2	1.191	-0.1057	0.1317	S. vaginalis dropout	Level 4
positive	6h	1528	C10H21N3O	1.19	-0.0351	0.0307	S. epidermidis dropout	Level 4
positive	6h	409	Undecaethylene glycol	1.168	0.0366	-0.0244	S. vaginalis dropout	Level 2
positive	6h	2531	feature 2531	1.163	0.0073	0.125	S. vaginalis dropout	Level 5
positive	6h	7664	C8H13N3O4	1.141	0.0291	0.0094	S. pasteuri dropout	Level 4
positive	6h	6124	feature 6124	1.137	0.0016	-0.0085	S. pasteuri dropout	Level 5
positive	6h	215	C34H43NO18	1.124	-0.0306	-0.0035	E. faecalis B dropout	Level 4
positive	6h	4725	2-(aminocarbonylamino)-3-indol-3-ylpropanoic acid	1.117	0.1016	-0.1949	S. epidermidis dropout	Level 2
positive	6h	1988	feature 1988	1.114	-0.0133	-0.0141	Full community	Level 5
positive	6h	11035	C16H17N7O6S3	1.097	-0.1441	0.1726	S. vaginalis dropout	Level 4
positive	6h	2980	Isoleucine-Glutamic Acid	1.09	-0.0894	-0.0217	Sterile	Level 2
positive	6h	2271	C3H9NO2	1.089	0.0827	-0.1133	S. pasteuri dropout	Level 4
positive	6h	1639	feature 1639	1.085	-0.0944	0.1042	S. vaginalis dropout	Level 5
positive	6h	10122	C6H8O5S	1.078	-0.0482	0.1089	Full community	Level 4
positive	6h	7083	C9H21N3O6	1.077	-0.0641	-0.0007	S. vaginalis dropout	Level 4
positive	6h	3883	C8H16N2O3	1.075	0.1091	-0.1199	Full community	Level 4
positive	6h	8558	C7H17NO7S	1.07	0.0856	0.0643	E. faecalis B dropout	Level 4
positive	6h	142	C48H77N7O6	1.06	-0.0213	-0.0251	E. faecalis B dropout	Level 4
positive	6h	4875	C7H6FNO	1.057	0.0089	-0.0614	Full community	Level 4
positive	6h	5152	C7H17N3O4	1.041	-0.0942	0.1611	S. vaginalis dropout	Level 4
positive	6h	10762	Citric acid_L-threonine	1.023	-0.1047	0.1503	S. vaginalis dropout	Level 2
negative	3h	2571	feature 2571	3.393	0.1099	0.1008	S. pasteuri dropout	Level 5
negative	3h	4029	C10H21NO9	2.764	0.1863	-0.1615	Full community	Level 4
negative	3h	1941	2-acetamido-3-hydroxypropanoic acid	2.647	0.1707	-0.0153	S. pasteuri dropout	Level 2
negative	3h	4968	feature 4968	2.488	0.1517	0.2149	W. anitrata dropout	Level 5
negative	3h	2247	C6H9NO3	2.203	-0.2318	0.1956	S. vaginalis dropout	Level 4
negative	3h	4648	N-Acetyl-L-aspartic acid	2.178	0.1145	0.2765	W. anitrata dropout	Level 2
negative	3h	2162	C4H5NO	1.956	0.1956	-0.0625	Full community	Level 4
negative	3h	3602	C3H7N3O3	1.907	0.0712	0.0058	Full community	Level 4
negative	3h	2794	C13H21N3O10	1.81	0.113	0.1824	S. vaginalis dropout	Level 4
negative	3h	4909	Succinic acid	1.78	0.1265	0.1987	S. vaginalis dropout	Level 2
negative	3h	3950	feature 3950	1.701	-0.1697	0.0327	Sterile	Level 5
negative	3h	2173	Maltose	1.577	0.1102	-0.112	S. pasteuri dropout	Level 3
negative	3h	2793	Dihydroorotic acid	1.572	0.0946	0.1343	S. vaginalis dropout	Level 2
negative	3h	2996	C12H21N3O8	1.567	0.1161	0.1398	Full community	Level 4
negative	3h	658	C6H8O4	1.56	0.0979	-0.0627	S. epidermidis dropout	Level 4
negative	3h	3988	Glucose	1.524	-0.0225	0.1391	S. vaginalis dropout	Level 2
negative	3h	5247	Ureidosuccinic acid	1.497	0.0923	0.1495	Full community	Level 2
negative	3h	3005	C7H9NO5	1.457	0.0648	0.1567	W. anitrata dropout	Level 4
negative	3h	72	feature 72	1.425	0.0228	0.0538	E. faecalis B dropout	Level 5
negative	3h	75	feature 75	1.405	0.1098	0.0797	Full community	Level 5
negative	3h	527	C17H28N2O6S2	1.359	-0.1483	0.1611	W. anitrata dropout	Level 4
negative	3h	932	C7H7NO2S	1.357	0.1249	-0.0474	S. pasteuri dropout	Level 4
negative	3h	1429	Allo-isoleucine	1.355	-0.1276	0.0616	Sterile	Level 2
negative	3h	310	feature 310	1.347	-0.1724	0.169	W. anitrata dropout	Level 5
negative	3h	5098	Malic acid	1.315	0.0186	0.1039	W. anitrata dropout	Level 2
negative	3h	501	C5H9NO3S	1.31	0.0253	0.0275	S. epidermidis dropout	Level 4
negative	3h	3906	C6H8O6	1.304	0.1327	-0.0671	Full community	Level 4
negative	3h	3175	Uric acid	1.296	-0.1719	0.1798	S. vaginalis dropout	Level 2
negative	3h	5271	C15H12N4O6S	1.276	0.0827	-0.1065	S. pasteuri dropout	Level 4
negative	3h	4486	Acetylglutamic Acid	1.269	0.1512	-0.0282	Full community	Level 2
negative	3h	117	feature 117	1.269	0.0842	-0.1028	S. pasteuri dropout	Level 5
negative	3h	4795	feature 4795	1.215	0.0807	0.0689	Full community	Level 5
negative	3h	317	feature 317	1.207	0.1292	-0.0424	Full community	Level 5
negative	3h	110	feature 110	1.164	0.0248	-0.0766	Sterile	Level 5
negative	3h	2639	Proline	1.163	0.1185	-0.1542	S. pasteuri dropout	Level 2
negative	3h	5467	feature 5467	1.154	0.1222	-0.0476	E. faecalis A dropout	Level 5
negative	3h	6994	Arginine	1.153	-0.0736	-0.2133	Sterile	Level 2
negative	3h	3969	C12H20N2O9S	1.117	-0.098	-0.1164	Sterile	Level 4
negative	3h	1060	feature 1060	1.113	0.1428	-0.0544	E. faecalis A dropout	Level 5
negative	3h	5152	C5H11NO7S2	1.111	0.129	-0.0489	Full community	Level 4
negative	3h	2358	C6H7NO6S	1.104	0.087	-0.1386	S. pasteuri dropout	Level 4
negative	3h	5437	feature 5437	1.092	-0.0124	0.0347	Full community	Level 5
negative	3h	1640	2-(aminocarbonylamino)-3-indol-3-ylpropanoic acid	1.09	0.1332	-0.1236	S. pasteuri dropout	Level 2
negative	3h	5440	feature 5440	1.084	0.1466	-0.0494	E. faecalis A dropout	Level 5
negative	3h	2474	Glyceraldehyde	1.063	-0.152	0.1279	Sterile	Level 2
negative	3h	2243	3-Deoxytetronic acid	1.063	-0.0816	0.1357	S. vaginalis dropout	Level 2
negative	3h	5050	Myristyl sulfate	1.062	0.0654	-0.1546	S. pasteuri dropout	Level 3
negative	3h	4537	C7H12N2O5S2	1.04	0.1665	-0.1423	Full community	Level 4
negative	3h	2558	Valine	1.035	0.1276	-0.06	E. faecalis A dropout	Level 2
negative	3h	422	feature 422	1.03	0.0256	-0.1223	E. faecalis A dropout	Level 5
negative	3h	24	Palmitic acid	1.018	-0.0488	-0.0604	Sterile	Level 2
negative	3h	25	Palmitoleic acid	1.003	0.1017	-0.1092	S. epidermidis dropout	Level 2
negative	6h	2571	feature 2571	3.27	0.1913	0.0659	S. epidermidis dropout	Level 5
negative	6h	1941	2-acetamido-3-hydroxypropanoic acid	3.045	0.1826	-0.0063	S. epidermidis dropout	Level 2
negative	6h	4648	N-Acetyl-L-aspartic acid	2.88	0.2981	-0.1424	S. vaginalis dropout	Level 2
negative	6h	1217	C5H10N2O4	2.719	-0.0006	0.0637	Full community	Level 4
negative	6h	5247	Ureidosuccinic acid	2.694	0.2968	0.0263	E. faecalis B dropout	Level 2
negative	6h	4909	Succinic acid	2.609	0.3183	0.0136	E. faecalis B dropout	Level 2
negative	6h	2794	C13H21N3O10	2.487	0.2986	0.0387	E. faecalis B dropout	Level 4
negative	6h	75	feature 75	2.411	0.1535	0.0024	S. epidermidis dropout	Level 5
negative	6h	317	feature 317	2.372	0.0346	-0.1561	W. anitrata dropout	Level 5
negative	6h	4968	feature 4968	2.371	0.28	-0.0169	W. anitrata dropout	Level 5
negative	6h	2793	Dihydroorotic acid	2.298	0.2752	0.042	E. faecalis B dropout	Level 2
negative	6h	3420	feature 3420	2.24	0.0013	-0.333	S. vaginalis dropout	Level 5
negative	6h	3047	C5H3N5O2	2.053	-0.0909	0.45	S. pasteuri dropout	Level 4
negative	6h	5098	Malic acid	1.995	0.2304	0.0195	S. vaginalis dropout	Level 2
negative	6h	4486	Acetylglutamic Acid	1.962	0.113	-0.2586	S. vaginalis dropout	Level 2
negative	6h	501	C5H9NO3S	1.942	-0.1149	-0.0723	Sterile	Level 4
negative	6h	4795	feature 4795	1.937	0.191	-0.0059	E. faecalis B dropout	Level 5
negative	6h	6994	Arginine	1.782	-0.2184	0.028	Sterile	Level 2
negative	6h	4967	C4H8O4	1.706	0.1417	-0.0147	W. anitrata dropout	Level 4
negative	6h	3205	Allantoin	1.547	-0.0275	-0.2273	S. vaginalis dropout	Level 2
negative	6h	3522	feature 3522	1.48	-0.0273	-0.274	S. vaginalis dropout	Level 5
negative	6h	5387	C3H4O7	1.439	0.0024	0.0156	E. faecalis B dropout	Level 4
negative	6h	4206	C6H11NO7	1.427	-0.0636	0.2679	S. pasteuri dropout	Level 4
negative	6h	2358	C6H7NO6S	1.404	-0.0351	0.0106	W. anitrata dropout	Level 4
negative	6h	110	feature 110	1.378	-0.0525	-0.0486	Sterile	Level 5
negative	6h	932	C7H7NO2S	1.344	0.0859	0.0852	Full community	Level 4
negative	6h	1172	feature 1172	1.33	-0.0246	-0.2129	S. vaginalis dropout	Level 5
negative	6h	378	feature 378	1.308	0.1162	-0.1763	E. faecalis B dropout	Level 5
negative	6h	3906	C6H8O6	1.301	0.0202	0.1731	S. epidermidis dropout	Level 4
negative	6h	2875	Tyrosine	1.231	-0.1676	0.0037	Sterile	Level 2
negative	6h	3799	C4H6N2O3	1.224	-0.0251	0.2998	Full community	Level 4
negative	6h	3555	C5H6O4	1.213	0.054	-0.2342	S. vaginalis dropout	Level 4
negative	6h	83	feature 83	1.199	-0.029	-0.1865	S. vaginalis dropout	Level 5
negative	6h	89	feature 89	1.197	-0.0065	-0.2825	S. vaginalis dropout	Level 5
negative	6h	3797	C11H23N3O7S	1.131	0.0614	0.2137	Full community	Level 4
negative	6h	5254	Aspartic acid	1.098	0.1313	-0.0168	E. faecalis B dropout	Level 2
negative	6h	72	feature 72	1.048	0.1284	0.0111	E. faecalis A dropout	Level 5
negative	6h	1342	CHN3O2	1.029	-0.105	-0.124	Sterile	Level 4
negative	6h	2240	1- amino cyclopropane carboxylic acid	1.019	-0.0004	-0.0222	S. vaginalis dropout	Level 2
