## Supplementary_Table_S6_strain_dropout_network_stats for "Metabolite co-variation networks reveal keystone functions and an emergent pathogen state in the human urobiome"

### Sheet: Sheet1
experiment	mode	partition	analysis	state1_label	state2_label	n_selected_features	state1_n_nodes	state1_n_edges	state1_modularity	state1_n_communities	state2_n_nodes	state2_n_edges	state2_modularity	state2_n_communities	n_shared_edges	state1_only_edges	state2_only_edges	n_sign_switch_edges
Strain dropout	negative	phenotype_123456_3h_vs_12345x_3h	phenotype	123456_3h	12345x_3h	0
Strain dropout	negative	phenotype_123456_3h_vs_1234x6_3h	phenotype	123456_3h	1234x6_3h	0
Strain dropout	negative	phenotype_123456_3h_vs_123x56_3h	phenotype	123456_3h	123x56_3h	0
Strain dropout	negative	phenotype_123456_3h_vs_12x456_3h	phenotype	123456_3h	12x456_3h	0
Strain dropout	negative	phenotype_123456_3h_vs_1x3456_3h	phenotype	123456_3h	1x3456_3h	0
Strain dropout	negative	phenotype_123456_3h_vs_x23456_3h	phenotype	123456_3h	x23456_3h	0
Strain dropout	negative	phenotype_123456_6h_vs_12345x_6h	phenotype	123456_6h	12345x_6h	0
Strain dropout	negative	phenotype_123456_6h_vs_1234x6_6h	phenotype	123456_6h	1234x6_6h	0
Strain dropout	negative	phenotype_123456_6h_vs_123x56_6h	phenotype	123456_6h	123x56_6h	0
Strain dropout	negative	phenotype_123456_6h_vs_12x456_6h	phenotype	123456_6h	12x456_6h	0
Strain dropout	negative	phenotype_123456_6h_vs_1x3456_6h	phenotype	123456_6h	1x3456_6h	0
Strain dropout	negative	phenotype_123456_6h_vs_x23456_6h	phenotype	123456_6h	x23456_6h	0
Strain dropout	positive	phenotype_123456_3h_vs_12345x_3h	phenotype	123456_3h	12345x_3h	0
Strain dropout	positive	phenotype_123456_3h_vs_1234x6_3h	phenotype	123456_3h	1234x6_3h	0
Strain dropout	positive	phenotype_123456_3h_vs_123x56_3h	phenotype	123456_3h	123x56_3h	0
Strain dropout	positive	phenotype_123456_3h_vs_12x456_3h	phenotype	123456_3h	12x456_3h	0
Strain dropout	positive	phenotype_123456_3h_vs_1x3456_3h	phenotype	123456_3h	1x3456_3h	0
Strain dropout	positive	phenotype_123456_3h_vs_x23456_3h	phenotype	123456_3h	x23456_3h	34	34	23	0.706994	22	34	258	0.0382189	8	9	14	249	0
Strain dropout	positive	phenotype_123456_6h_vs_12345x_6h	phenotype	123456_6h	12345x_6h	0
Strain dropout	positive	phenotype_123456_6h_vs_1234x6_6h	phenotype	123456_6h	1234x6_6h	0
Strain dropout	positive	phenotype_123456_6h_vs_123x56_6h	phenotype	123456_6h	123x56_6h	0
Strain dropout	positive	phenotype_123456_6h_vs_12x456_6h	phenotype	123456_6h	12x456_6h	0
Strain dropout	positive	phenotype_123456_6h_vs_1x3456_6h	phenotype	123456_6h	1x3456_6h	0
Strain dropout	positive	phenotype_123456_6h_vs_x23456_6h	phenotype	123456_6h	x23456_6h	0
Strain dropout	negative	Absence_EF1	temporal	3h	6h	72	72	68	0.729671	46	72	62	0.854318	39	3	65	59	0
Strain dropout	negative	Absence_EF2	temporal	3h	6h	70	70	52	0.832101	45	70	52	0.681213	46	2	50	50	0
Strain dropout	negative	Absence_S.Vaginalis	temporal	3h	6h	82	82	124	0.452263	48	82	184	0.437205	44	3	121	181	0
Strain dropout	negative	Absence_S.Epidermidis	temporal	3h	6h	75	75	85	0.563045	46	75	64	0.84668	44	3	82	61	1
Strain dropout	negative	Absence_S.Pasteuri	temporal	3h	6h	83	83	46	0.881853	56	83	108	0.759774	46	2	44	106	0
Strain dropout	negative	Absence_W.Anitrata	temporal	3h	6h	79	79	115	0.512212	49	79	58	0.824019	49	2	113	56	0
Strain dropout	negative	Co-presence_Faecalis	temporal	3h	6h	115	115	168	0.581872	61	115	287	0.46916	50	16	152	271	0
Strain dropout	negative	Co-presence_Staphylococcus	temporal	3h	6h	117	117	207	0.515474	61	117	252	0.512872	48	19	188	233	0
Strain dropout	negative	Presence_Faecalis1	temporal	3h	6h	116	116	209	0.487587	60	116	278	0.505812	48	16	193	262	0
Strain dropout	negative	Presence_Faecalis2	temporal	3h	6h	115	115	217	0.508648	61	115	230	0.482007	50	17	200	213	0
Strain dropout	negative	Presence_S.Vaginalis	temporal	3h	6h	116	116	162	0.563164	65	116	264	0.49833	54	26	136	238	0
Strain dropout	negative	Presence_S.Epidermidis	temporal	3h	6h	119	119	204	0.506898	61	119	251	0.555505	47	20	184	231	0
Strain dropout	negative	Presence_S.Pasteuri	temporal	3h	6h	119	119	282	0.453667	61	119	268	0.548013	49	22	260	246	1
Strain dropout	negative	Presence_W. anitrata	temporal	3h	6h	119	119	152	0.623767	67	119	313	0.4492	54	26	126	287	0
Strain dropout	negative	temporal_All	temporal	3h	6h	99	99	56	0.86352	67	99	373	0.433238	43	6	50	367	0
Strain dropout	positive	temporal_12345x	temporal	3h	6h	84	84	120	0.745417	45	84	164	0.760113	37	12	108	152	0
Strain dropout	positive	temporal_1234x6	temporal	3h	6h	103	103	76	0.881925	60	103	170	0.872457	43	2	74	168	0
Strain dropout	positive	temporal_123x56	temporal	3h	6h	107	107	158	0.871815	51	107	94	0.900407	58	7	151	87	0
Strain dropout	positive	temporal_12x456	temporal	3h	6h	84	84	94	0.739475	44	84	143	0.800528	36	2	92	141	0
Strain dropout	positive	temporal_1x3456	temporal	3h	6h	129	129	562	0.462266	51	129	234	0.869822	52	19	543	215	3
Strain dropout	positive	temporal_Co-presence_Staphylococcus	temporal	3h	6h	195	195	1387	0.250646	71	195	319	0.654216	95	81	1306	238	2
Strain dropout	positive	temporal_CoFaecalis	temporal	3h	6h	185	185	948	0.286952	79	185	367	0.458889	94	28	920	339	0
Strain dropout	positive	temporal_Faecalis1	temporal	3h	6h	179	179	1449	0.175318	69	179	370	0.422049	88	39	1410	331	3
Strain dropout	positive	temporal_Faecalis2	temporal	3h	6h	194	194	1578	0.195178	70	194	465	0.459237	91	65	1513	400	3
Strain dropout	positive	temporal_Presence_S.Vaginalis	temporal	3h	6h	212	212	788	0.390673	97	212	408	0.537353	108	54	734	354	1
Strain dropout	positive	temporal_Presence_S.Epidermidis	temporal	3h	6h	190	190	1518	0.24428	69	190	463	0.550382	89	88	1430	375	3
Strain dropout	positive	temporal_Presence_S.Pasteuri	temporal	3h	6h	185	185	1729	0.168318	59	185	282	0.571678	96	55	1674	227	2
Strain dropout	positive	temporal_Presence_W. anitrata	temporal	3h	6h	215	215	700	0.426827	111	215	386	0.55918	113	45	655	341	0
Strain dropout	positive	temporal_all	temporal	3h	6h	126	126	170	0.847336	63	126	171	0.849492	59	6	164	165	0
Strain dropout	positive	temporal_x23456	temporal	3h	6h	112	112	958	0.185531	47	112	144	0.894965	55	34	924	110	2
