## Supplementary_Table_S8_DA_vs_rewiring_benchmark for "Metabolite co-variation networks reveal keystone functions and an emergent pathogen state in the human urobiome"

### Sheet: Table_S8
Experiment	Ionization mode	Analysis axis	Comparisons run	Comparisons yielding a co-variation network	Abundance-association significant (feature-comparison instances, q < 0.05)	Abundance-association significant (unique features, q < 0.05)	Rewired (feature-comparison instances)	Rewired (unique features)	Shared edges	State-specific edges
Infection model	negative	phenotype	6	4	31	24	27	22	4	30
Infection model	negative	temporal	6	5	109	67	90	58	58	433
Infection model	positive	phenotype	6	4	226	152	183	137	56	888
Infection model	positive	temporal	6	5	391	208	294	179	84	2086
Strain dropout	negative	phenotype	12	0	0	0	0	0	0	0
Strain dropout	negative	temporal	15	15	247	247	1268	134	183	4827
Strain dropout	positive	phenotype	12	1	0	0	33	33	9	263
Strain dropout	positive	temporal	15	15	0	0	1981	239	537	15360
